# Vocal learning-associated convergent evolution in mammalian proteins and regulatory elements

**DOI:** 10.1101/2022.12.17.520895

**Authors:** Morgan E. Wirthlin, Tobias A. Schmid, Julie E. Elie, Xiaomeng Zhang, Varvara A. Shvareva, Ashley Rakuljic, Maria B. Ji, Ninad S. Bhat, Irene M. Kaplow, Daniel E. Schäffer, Alyssa J. Lawler, Siddharth Annaldasula, Byungkook Lim, Eiman Azim, Zoonomia Consortium, Wynn K. Meyer, Michael M. Yartsev, Andreas R. Pfenning

## Abstract

Vocal learning, the ability to modify vocal behavior based on experience, is a convergently evolved trait in birds and mammals. To identify genomic elements associated with vocal learning, we integrated new experiments conducted in the brain of the Egyptian fruit bat with analyses of the genomes of 222 placental mammals. We first identified an anatomically specialized region of the bat motor cortex containing direct monosynaptic projections to laryngeal motoneurons. Using wireless neural recordings of this brain region in freely vocalizing bats, we verified that single neuron activity in this region relates to vocal production. We profiled the open chromatin of this vocal-motor region, which we used to train machine learning models to identify enhancers associated with vocal learning across mammals. We found 201 proteins and 45 candidate enhancers that display convergent evolution associated with vocal learning, many of which overlapped loci associated with human speech disability. One such locus contains the neurodevelopmental transcription factors *TSHZ3* and *ZNF536* and multiple candidate vocal learning-associated enhancers, suggesting the co-evolution of protein and regulatory sequences underlying vocal learning.

**One-Sentence Summary:** Analyses of bat neural activity and epigenomic data in a brain region involved in vocal behavior were used to identify proteins and regulatory elements associated with vocal learning in mammals.
