## Supplementary material for "Vocal learning-associated convergent evolution in mammalian proteins and regulatory elements": Data_S2_VL_RERconverge_gene_functional_enrichments

### Sheet: DataS2A_gProfiler_full
source	term_name	term_id	adjusted_p_value	negative_log10_of_adjusted_p_value	term_size	query_size	intersection_size	effective_domain_size	intersections
GO:MF	microtubule binding	GO:0008017	0.000809942	3.09155	273	822	31	18679	IRAG2,DLGAP5,NUMA1,DST,LRPPRC,KIF24,CCDC66,KIF20B,NME8,MDM1,HAUS8,NEIL2,CENPE,CEP295,SPAG5,KIF21B,KIF16B,CCDC69,MACF1,CEP350,CAMSAP2,RP1,TOGARAM2,GLI1,HAUS6,CEP44,HDAC6,DNM3,MAP1S,ABRAXAS1,KIF27
GO:MF	DNA binding	GO:0003677	0.00454182	2.34277	2488	822	153	18679	FANCM,CENPC,ZNF408,SLX4,TSHZ3,ATAD5,BPTF,MGA,ZNF292,ZSCAN29,RFX1,MIS18BP1,ZFHX4,POLRMT,HELQ,LRPPRC,ZBTB41,NSD1,TET2,BCLAF3,ZNF281,ERCC5,ACD,MYT1,RRN3,GTF2IRD1,MYSM1,AKNA,MLLT10,GTF2IRD2B,MBD4,LCORL,KDM5B,ZNF70,ZFP92,ZNF536,BAZ2A,PARPBP,DNMT1,SPRTN,FLYWCH1,BRIP1,GCFC2,GCM2,NEIL2,MYNN,POLG2,TAF1C,ZMYM6,GTF2IRD2,VENTX,HIC2,SNAI3,AKAP9,SETBP1,POLK,DNMT3B,EGFR,ARID4A,ATMIN,POLD2,RREB1,SAFB2,LRWD1,CHD1…
GO:MF	cytoskeletal protein binding	GO:0008092	0.00861506	2.06474	1001	822	73	18679	IRAG2,SHROOM1,DLGAP5,MYO3A,NUMA1,MYO16,DST,LRPPRC,MYO9B,SYNE2,KIF24,CCDC66,KIF20B,PLEC,NME8,MDM1,HAUS8,NEIL2,CENPE,NEB,CEP295,AP1AR,NPHS1,MYOM2,SPAG5,NLRP5,EGFR,CNTRL,DBNL,KIF21B,KIF16B,ZNF185,CCDC69,PLEKHH2,MACF1,SHROOM3,XIRP1,LIMA1,CRK,CEP350,CAMSAP2,TNNT2,ARHGEF7,RP1,PIP,TOGARAM2,LMOD1,EPB41L3,ITGB1,GLI1,HAUS6,CEP44,HDAC6,SORBS3,DNM3,SHROOM4,PTK2,MAP1S,JMY,ACTN1,MYH2,MEFV,LIMCH1,FAM107A,MYH13,…
GO:MF	mitochondrial promoter sequence-specific DNA binding	GO:0001018	0.0499561	1.30141	3	822	3	18679	POLRMT,TFAM,LONP1
GO:BP	DNA metabolic process	GO:0006259	0.000295869	3.5289	976	784	78	18123	FANCM,ANKRD31,SLX4,HELQ,TET2,IL27RA,ERCC5,ACD,MBD4,ETAA1,KDM4B,SHLD2,BAZ2A,CHAF1A,PARPBP,DNMT1,SPRTN,SPATA22,BRIP1,NEIL2,SPOCD1,POLG2,POLK,DNMT3B,EGFR,RNF168,UBR5,POLD2,FIGNL1,LRWD1,STOX1,USP10,CD40LG,AUNIP,ANKLE1,NBN,TELO2,MGME1,TEP1,MBD1,ZCWPW1,POLQ,RIF1,GATAD2A,CTC1,TEFM,XPC,SWSAP1,C11ORF80,SHOC1,LONP1,USP45,FANCG,DCLRE1A,NTHL1,PINX1,IL6,HROB,MAP1S,JMY,ESCO2,RHNO1,RLF,FOXP3,ORC3,MSH4,ABRAXAS1,…
GO:BP	meiotic chromosome segregation	GO:0045132	0.00520922	2.28323	92	784	16	18123	FANCM,CENPC,ANKRD31,SLX4,ESPL1,SPATA22,BRIP1,SGO1,ZCWPW1,SHOC1,MSH4,HFM1,MLH3,STAG3,TEX15,SYCE2
GO:BP	meiosis I	GO:0007127	0.00703669	2.15263	128	784	19	18123	FANCM,CENPC,ANKRD31,SLX4,ESPL1,SPATA22,BRIP1,MEI1,SGO1,ZCWPW1,C11ORF80,SHOC1,MSH4,HFM1,MLH3,STAG3,TEX15,SLC25A31,SYCE2
GO:BP	DNA repair	GO:0006281	0.0105094	1.97842	586	784	50	18123	FANCM,SLX4,HELQ,ERCC5,ACD,MBD4,ETAA1,KDM4B,SHLD2,CHAF1A,PARPBP,SPRTN,SPATA22,BRIP1,NEIL2,POLG2,POLK,EGFR,RNF168,UBR5,POLD2,FIGNL1,USP10,AUNIP,ANKLE1,NBN,MGME1,ZCWPW1,POLQ,RIF1,XPC,SWSAP1,USP45,FANCG,DCLRE1A,NTHL1,HROB,JMY,ESCO2,RHNO1,MSH4,ABRAXAS1,HSF1,MLH3,REV3L,TEX15,EYA2,FOXM1,PARP4,ENDOV
GO:BP	meiosis I cell cycle process	GO:0061982	0.0125752	1.90049	133	784	19	18123	FANCM,CENPC,ANKRD31,SLX4,ESPL1,SPATA22,BRIP1,MEI1,SGO1,ZCWPW1,C11ORF80,SHOC1,MSH4,HFM1,MLH3,STAG3,TEX15,SLC25A31,SYCE2
GO:BP	organelle assembly	GO:0070925	0.0162443	1.7893	921	784	69	18123	CEP192,CENPC,C2CD3,DLGAP5,SPG11,NUMA1,PKHD1,CYLD,SYNE2,KIF24,MDN1,CCDC66,NME8,MDM1,HAUS8,CENPE,WDPCP,NEB,AKAP9,CEP295,MYOM2,SPAG5,CNTRL,ATMIN,DBNL,CCDC69,YAP1,ZNF423,SPEF2,RPGRIP1,PKD1,PATL2,CEP350,TNNT2,SFI1,RUFY4,CEP162,RP1,MKKS,TOGARAM2,LMOD1,WDR90,ITGB1,HAUS6,STIL,CEP44,HDAC6,CCDC136,CEP135,CCDC78,RAB3GAP2,FASTKD2,CENPT,NPHP3,KIAA0586,PPAN,C16ORF71,ABRAXAS1,TTLL3,EHD3,IFT122,KIF27,SYNPO2,BIN2…
GO:BP	mitochondrial RNA metabolic process	GO:0000959	0.0166085	1.77967	49	784	11	18123	POLRMT,LRPPRC,TFB2M,MTO1,FASTKD1,TRMT10C,TFAM,TEFM,PDE12,PNPT1,TRMT10A
GO:BP	microtubule cytoskeleton organization	GO:0000226	0.0170033	1.76947	663	784	54	18123	CEP192,CENPC,C2CD3,DLGAP5,NUMA1,PKHD1,DST,ESPL1,KIAA1614,CYLD,SYNE2,KIF24,NAV1,CCDC66,MDM1,HAUS8,CENPE,AKAP9,CEP295,SPAG5,NLRP5,TLE6,FIGNL1,CCDC69,SGO1,SPEF2,PKD1,AUNIP,CEP350,CAMSAP2,NUP133,ARHGEF7,RP1,PARD3B,TOGARAM2,ITGB1,HAUS6,STIL,CEP44,HDAC6,PHLDB1,ZWILCH,CEP135,CCDC78,MAP1S,CENPT,FAM107A,C16ORF71,ABRAXAS1,TTLL3,TUBD1,DYNC1LI2,CFAP100,CENPN
GO:BP	organelle organization	GO:0006996	0.0174737	1.75761	4136	784	231	18123	CEP192,FANCM,CENPC,IRAG2,ANKRD31,C2CD3,SLX4,SHROOM1,DLGAP5,SPG11,BPTF,GFM2,MIS18BP1,NUMA1,PKHD1,POLRMT,HELQ,DST,NSD1,FGD5,TET2,ESPL1,ACD,KIAA1614,CYLD,MYSM1,EGF,KDM4B,SYNE2,KDM5B,KIF24,BAZ2A,MDN1,CHAF1A,NAV1,TFB2M,DNMT1,CCDC66,KIF20B,PLEC,NME8,SPATA22,BRIP1,MDM1,FGD6,CHAMP1,HAUS8,MEI1,POLG2,ZMYM6,NUP155,CENPE,EHBP1,WDPCP,NEB,SEC31B,AKAP9,CEP295,AP1AR,NPHS1,MYOM2,DNMT3B,SPAG5,NLRP5,TLE6,ARID4A,RNF…
GO:BP	meiotic cell cycle	GO:0051321	0.0227168	1.64365	259	784	28	18123	FANCM,CENPC,ANKRD31,SLX4,NUMA1,ESPL1,ZNF318,SPATA22,BRIP1,MEI1,FIGNL1,SGO1,PIWIL1,NBN,ZCWPW1,C11ORF80,SYCP2L,SHOC1,EREG,MSH4,HFM1,MLH3,NCAPD2,STAG3,TEX15,PIWIL3,SLC25A31,SYCE2
GO:BP	cytoskeleton organization	GO:0007010	0.0305206	1.51541	1473	784	98	18123	CEP192,CENPC,C2CD3,SHROOM1,DLGAP5,NUMA1,PKHD1,DST,FGD5,ESPL1,KIAA1614,CYLD,SYNE2,KIF24,NAV1,CCDC66,PLEC,MDM1,FGD6,HAUS8,ZMYM6,CENPE,EHBP1,WDPCP,NEB,AKAP9,CEP295,AP1AR,NPHS1,MYOM2,SPAG5,NLRP5,TLE6,CNTRL,DBNL,FIGNL1,CCDC69,SGO1,PLEKHH2,MACF1,SHROOM3,SPEF2,XIRP1,LIMA1,PKD1,AUNIP,CRK,CEP350,CAMSAP2,NUP133,NOS1AP,TNNT2,ARHGEF7,RP1,ARC,PARD3B,MKKS,TOGARAM2,LMOD1,DSP,EPB41L3,ITGB1,HAUS6,STIL,CEP44,HDAC6…
GO:BP	homologous chromosome segregation	GO:0045143	0.0322895	1.49094	62	784	12	18123	CENPC,ANKRD31,ESPL1,SPATA22,BRIP1,SGO1,ZCWPW1,MSH4,MLH3,STAG3,TEX15,SYCE2
GO:BP	cilium assembly	GO:0060271	0.0378647	1.42177	418	784	38	18123	CEP192,C2CD3,PKHD1,CYLD,SYNE2,KIF24,CCDC66,NME8,HAUS8,WDPCP,AKAP9,CNTRL,ATMIN,YAP1,ZNF423,SPEF2,RPGRIP1,PKD1,CEP350,SFI1,CEP162,RP1,MKKS,WDR90,HAUS6,HDAC6,CEP135,NPHP3,KIAA0586,C16ORF71,TTLL3,EHD3,IFT122,KIF27,GBF1,CEP290,CFAP100,RPGRIP1L
GO:BP	microtubule-based process	GO:0007017	0.0380487	1.41966	927	784	68	18123	CEP192,CENPC,C2CD3,DLGAP5,SPG11,NUMA1,PKHD1,DST,LRPPRC,ESPL1,KIAA1614,CYLD,SYNE2,KIF24,NAV1,CCDC66,KIF20B,NME8,MDM1,HAUS8,CENPE,RNASE10,AKAP9,CEP295,SPAG5,NLRP5,TLE6,FIGNL1,KIF21B,KIF16B,CCDC69,SGO1,MACF1,SPEF2,PKD1,AUNIP,CEP350,CAMSAP2,NUP133,ARHGEF7,RP1,PARD3B,MKKS,TOGARAM2,DNAH3,ITGB1,HAUS6,STIL,CEP44,HDAC6,PHLDB1,ZWILCH,CEP135,CCDC78,MAP1S,CENPT,FAM107A,NPHP3,C16ORF71,ABRAXAS1,TTLL3,IFT122,KI…
GO:BP	meiotic nuclear division	GO:0140013	0.0436863	1.35965	184	784	22	18123	FANCM,CENPC,ANKRD31,SLX4,ESPL1,SPATA22,BRIP1,MEI1,FIGNL1,SGO1,ZCWPW1,C11ORF80,SYCP2L,SHOC1,EREG,MSH4,HFM1,MLH3,STAG3,TEX15,SLC25A31,SYCE2
GO:BP	DNA recombination	GO:0006310	0.0446765	1.34992	328	784	32	18123	FANCM,ANKRD31,SLX4,HELQ,IL27RA,ERCC5,ACD,SHLD2,PARPBP,BRIP1,RNF168,FIGNL1,CD40LG,AUNIP,ANKLE1,NBN,TEP1,ZCWPW1,POLQ,RIF1,SWSAP1,C11ORF80,SHOC1,HROB,RHNO1,FOXP3,MSH4,HFM1,MLH3,REV3L,TEX15,VRTN
GO:CC	intracellular non-membrane-bounded organelle	GO:0043232	2.20792e-07	6.65602	5094	815	297	18964	CEP192,CENPC,IRAG2,ANKRD31,C2CD3,SLX4,SHROOM1,DLGAP5,SPG11,TSHZ3,ATAD5,BPTF,MYO3A,MGA,SCAF11,RFX1,MIS18BP1,NUMA1,MYO16,ZFHX4,PKHD1,POLRMT,DST,LRPPRC,NSD1,FGD5,ESPL1,MYO9B,ERCC5,ACD,MYT1,DOCK4,KRT12,RRN3,PJA2,PTPN13,CYLD,MYSM1,AKNA,IGFN1,INVS,MRPS35,CEP95,ETAA1,KDM4B,SHLD2,SYNE2,KIF24,ITPR1,BAZ2A,MDN1,CHAF1A,NAV1,TFB2M,PARPBP,NEPRO,DNMT1,SPRTN,CCDC66,KIF20B,TTC28,PLEC,NME8,JAK3,SPATA22,GCFC2,MDM1,…
GO:CC	non-membrane-bounded organelle	GO:0043228	2.64119e-07	6.5782	5102	815	297	18964	CEP192,CENPC,IRAG2,ANKRD31,C2CD3,SLX4,SHROOM1,DLGAP5,SPG11,TSHZ3,ATAD5,BPTF,MYO3A,MGA,SCAF11,RFX1,MIS18BP1,NUMA1,MYO16,ZFHX4,PKHD1,POLRMT,DST,LRPPRC,NSD1,FGD5,ESPL1,MYO9B,ERCC5,ACD,MYT1,DOCK4,KRT12,RRN3,PJA2,PTPN13,CYLD,MYSM1,AKNA,IGFN1,INVS,MRPS35,CEP95,ETAA1,KDM4B,SHLD2,SYNE2,KIF24,ITPR1,BAZ2A,MDN1,CHAF1A,NAV1,TFB2M,PARPBP,NEPRO,DNMT1,SPRTN,CCDC66,KIF20B,TTC28,PLEC,NME8,JAK3,SPATA22,GCFC2,MDM1,…
GO:CC	cytoskeleton	GO:0005856	0.000230684	3.63698	2339	815	148	18964	CEP192,IRAG2,C2CD3,SHROOM1,DLGAP5,MYO3A,NUMA1,MYO16,PKHD1,DST,LRPPRC,FGD5,ESPL1,MYO9B,KRT12,PJA2,PTPN13,CYLD,AKNA,INVS,CEP95,SYNE2,KIF24,MDN1,NAV1,CCDC66,KIF20B,TTC28,PLEC,NME8,JAK3,MDM1,FGD6,CHAMP1,DDR2,HAUS8,NEIL2,TRPC4,NLRC3,CENPE,EHBP1,WDPCP,NEB,AKAP9,CEP295,SPAG5,CNTRL,DBNL,SPATA5L1,KIF21B,LRWD1,KIF16B,ZNF185,CCDC69,FAM161B,DDX20,VMAC,STOX1,SGO1,PLEKHH2,MACF1,USP10,PATJ,SHROOM3,SPEF2,MAPKBP1…
GO:CC	spindle	GO:0005819	0.000349322	3.45677	390	815	39	18964	IRAG2,DLGAP5,NUMA1,PKHD1,ESPL1,CYLD,INVS,CEP95,KIF20B,TTC28,CHAMP1,HAUS8,NEIL2,CENPE,CEP295,SPAG5,CNTRL,SPATA5L1,KIF16B,CCDC69,SGO1,MAPKBP1,AUNIP,CEP350,SHCBP1,CEP162,ARHGEF7,TOGARAM2,RIF1,HAUS6,CEP44,PINX1,FRY,MAP1S,NGRN,HSF1,NUBP2,PARP4,TOPORS
GO:CC	microtubule cytoskeleton	GO:0015630	0.000442004	3.35457	1313	815	93	18964	CEP192,IRAG2,C2CD3,SHROOM1,DLGAP5,NUMA1,PKHD1,DST,LRPPRC,ESPL1,CYLD,AKNA,INVS,CEP95,KIF24,NAV1,CCDC66,KIF20B,TTC28,NME8,MDM1,CHAMP1,HAUS8,NEIL2,NLRC3,CENPE,EHBP1,AKAP9,CEP295,SPAG5,CNTRL,SPATA5L1,KIF21B,LRWD1,KIF16B,CCDC69,FAM161B,STOX1,SGO1,MACF1,PATJ,SHROOM3,SPEF2,MAPKBP1,AUNIP,TEDC2,CEP350,CAMSAP2,SHCBP1,SFI1,CEP162,ARHGEF7,RP1,LYST,MKKS,TOGARAM2,CCDC141,ODF3L2,RIF1,SENP5,WDR90,DNAH3,HAUS6,STI…
GO:CC	organelle	GO:0043226	0.000548549	3.26078	14027	815	659	18964	NCAN,CEP192,FANCM,CENPC,BDP1,IRAG2,ANKRD31,ZNF408,C2CD3,SLX4,MMP16,SHROOM1,DLGAP5,SPG11,ADGRV1,TSHZ3,ATAD5,BPTF,MYO3A,VCAN,MGA,SCAF11,LOXHD1,ZNF292,ZSCAN29,RFX1,NDST4,TMEM131L,GFM2,MIS18BP1,NUMA1,CATSPERG,MYO16,ZFHX4,DPY19L3,PKHD1,NECAB1,POLRMT,HELQ,DST,USP31,LRPPRC,ZBTB41,NSD1,FGD5,TET2,ESPL1,BCLAF3,TRPM1,ANKS3,MYO9B,ZNF281,ERCC5,ACD,MYT1,KIAA1614,DOCK4,URGCP,KRT12,RRN3,TRIM29,GTF2IRD1,CA5A,PJA2…
GO:CC	centriole	GO:0005814	0.00123976	2.90666	143	815	20	18964	CEP192,C2CD3,AKNA,KIF24,MDM1,CEP295,TEDC2,CEP350,SFI1,CEP162,WDR90,STIL,CEP44,CEP135,CCDC78,KIAA0586,NUBP2,CEP290,TOPORS,TUBD1
GO:CC	intracellular anatomical structure	GO:0005622	0.00134944	2.86985	14808	815	687	18964	NCAN,CEP192,FANCM,CENPC,BDP1,IRAG2,ANKRD31,ZNF408,C2CD3,SLX4,MMP16,SHROOM1,DLGAP5,SPG11,ADGRV1,TSHZ3,AGGF1,ATAD5,BPTF,MYO3A,VCAN,MGA,SCAF11,ZNF292,ZSCAN29,RFX1,NDST4,TMEM131L,GFM2,SYDE2,MIS18BP1,NUMA1,MYO16,ZFHX4,DPY19L3,PKHD1,NECAB1,POLRMT,HELQ,DST,USP31,LRPPRC,ZBTB41,NSD1,FGD5,TET2,ESPL1,BCLAF3,TRPM1,MCF2L,ANKS3,MYO9B,ZNF281,ERCC5,NLRP8,ACD,WNK4,MYT1,KIAA1614,DOCK4,URGCP,KRT12,PPFIA4,RRN3,TRIM2…
GO:CC	intracellular organelle	GO:0043229	0.00275736	2.55951	13117	815	619	18964	NCAN,CEP192,FANCM,CENPC,BDP1,IRAG2,ANKRD31,ZNF408,C2CD3,SLX4,MMP16,SHROOM1,DLGAP5,SPG11,TSHZ3,ATAD5,BPTF,MYO3A,VCAN,MGA,SCAF11,ZNF292,ZSCAN29,RFX1,NDST4,TMEM131L,GFM2,MIS18BP1,NUMA1,MYO16,ZFHX4,DPY19L3,PKHD1,NECAB1,POLRMT,HELQ,DST,USP31,LRPPRC,ZBTB41,NSD1,FGD5,TET2,ESPL1,BCLAF3,TRPM1,MYO9B,ZNF281,ERCC5,ACD,MYT1,KIAA1614,DOCK4,URGCP,KRT12,RRN3,TRIM29,GTF2IRD1,CA5A,PJA2,PTPN13,CYLD,MYSM1,AKNA,GALNT…
GO:CC	supramolecular complex	GO:0099080	0.0036133	2.4421	1325	815	90	18964	CENPC,SHROOM1,MYO3A,NUMA1,DST,LRPPRC,MYO9B,KRT12,CYLD,AKNA,IGFN1,INVS,COL3A1,SYNE2,KIF24,NAV1,CCDC66,KIF20B,PLEC,MDM1,CHAMP1,HAUS8,NBR1,RYR2,CENPE,EHBP1,NEB,CEP295,MYOM2,SPAG5,FBN2,DBNL,KIF21B,LRWD1,KIF16B,FAM161B,VMAC,SGO1,MACF1,SHROOM3,UBAP2,PATL2,PPP1R12B,CAMSAP2,NUP133,NOS1AP,PIWIL1,TNNT2,CEP162,RP1,ARC,TOGARAM2,LMOD1,ODF3L2,DSP,DNAH3,HAUS6,HDAC6,BFSP2,DNM3,ZWILCH,PKP1,PINX1,SHROOM4,MOV10,MAP…
GO:CC	supramolecular fiber	GO:0099512	0.00404646	2.39293	997	815	72	18964	SHROOM1,MYO3A,NUMA1,DST,LRPPRC,MYO9B,KRT12,CYLD,AKNA,IGFN1,INVS,COL3A1,SYNE2,KIF24,NAV1,CCDC66,KIF20B,PLEC,MDM1,HAUS8,NBR1,RYR2,CENPE,EHBP1,NEB,CEP295,MYOM2,SPAG5,FBN2,DBNL,KIF21B,KIF16B,FAM161B,VMAC,MACF1,SHROOM3,PPP1R12B,CAMSAP2,NOS1AP,TNNT2,CEP162,RP1,TOGARAM2,LMOD1,ODF3L2,DSP,DNAH3,HAUS6,HDAC6,BFSP2,DNM3,PKP1,SHROOM4,MAP1S,ACTN1,CACNA1S,MYH2,MEFV,MYH13,MYBPC2,MYBPH,TTLL3,KIF27,SYNPO2,ATP2B4,M…
GO:CC	supramolecular polymer	GO:0099081	0.00529649	2.27601	1005	815	72	18964	SHROOM1,MYO3A,NUMA1,DST,LRPPRC,MYO9B,KRT12,CYLD,AKNA,IGFN1,INVS,COL3A1,SYNE2,KIF24,NAV1,CCDC66,KIF20B,PLEC,MDM1,HAUS8,NBR1,RYR2,CENPE,EHBP1,NEB,CEP295,MYOM2,SPAG5,FBN2,DBNL,KIF21B,KIF16B,FAM161B,VMAC,MACF1,SHROOM3,PPP1R12B,CAMSAP2,NOS1AP,TNNT2,CEP162,RP1,TOGARAM2,LMOD1,ODF3L2,DSP,DNAH3,HAUS6,HDAC6,BFSP2,DNM3,PKP1,SHROOM4,MAP1S,ACTN1,CACNA1S,MYH2,MEFV,MYH13,MYBPC2,MYBPH,TTLL3,KIF27,SYNPO2,ATP2B4,M…
GO:CC	microtubule	GO:0005874	0.011062	1.95617	435	815	38	18964	SHROOM1,NUMA1,DST,LRPPRC,CYLD,AKNA,INVS,KIF24,NAV1,CCDC66,KIF20B,MDM1,HAUS8,CENPE,CEP295,SPAG5,KIF21B,KIF16B,FAM161B,MACF1,SHROOM3,CAMSAP2,CEP162,RP1,TOGARAM2,ODF3L2,DNAH3,HAUS6,HDAC6,DNM3,MAP1S,MEFV,TTLL3,KIF27,PARP4,TUBD1,DYNC1LI2,RPGRIP1L
GO:CC	hemidesmosome	GO:0030056	0.018089	1.74258	6	815	4	18964	DST,PLEC,COL17A1,ITGB4
GO:CC	chromosome, centromeric region	GO:0000775	0.0199318	1.70045	200	815	22	18964	CENPC,MIS18BP1,PKHD1,KDM4B,DNMT1,CHAMP1,CENPE,SPAG5,LRWD1,SGO1,NUP133,SYCP2L,IKZF1,ZWILCH,PINX1,ESCO2,CENPT,HSF1,NCAPD2,STAG3,DYNC1LI2,CENPN
GO:CC	microtubule organizing center	GO:0005815	0.0241348	1.61736	815	815	59	18964	CEP192,IRAG2,C2CD3,DLGAP5,NUMA1,PKHD1,ESPL1,CYLD,AKNA,CEP95,KIF24,CCDC66,KIF20B,TTC28,MDM1,HAUS8,NLRC3,EHBP1,AKAP9,CEP295,SPAG5,CNTRL,LRWD1,STOX1,SGO1,PATJ,AUNIP,TEDC2,CEP350,CAMSAP2,SFI1,CEP162,ARHGEF7,MKKS,TOGARAM2,CCDC141,SENP5,WDR90,HAUS6,STIL,CEP44,FRY,CEP135,CCDC78,PTK2,DENND1C,KIAA0586,NEK4,HSF1,IFT122,NUBP2,CEP290,TOPORS,TUBD1,DYNC1LI2,CCDC77,CFAP100,RPGRIP1L,CEP85L
GO:CC	mitochondrial nucleoid	GO:0042645	0.0401729	1.39607	45	815	9	18964	POLRMT,LRPPRC,TFB2M,POLG2,TRMT10C,TFAM,TEFM,LONP1,FASTKD2
GO:CC	nucleoid	GO:0009295	0.0401729	1.39607	45	815	9	18964	POLRMT,LRPPRC,TFB2M,POLG2,TRMT10C,TFAM,TEFM,LONP1,FASTKD2
GO:CC	organelle lumen	GO:0043233	0.0421623	1.37508	5579	815	288	18964	NCAN,FANCM,CENPC,BDP1,SLX4,MMP16,SPG11,TSHZ3,BPTF,VCAN,MGA,SCAF11,RFX1,GFM2,MIS18BP1,NUMA1,MYO16,NECAB1,POLRMT,DST,LRPPRC,NSD1,ZNF281,ERCC5,ACD,MYT1,DOCK4,RRN3,GTF2IRD1,CA5A,PTPN13,MYSM1,AKNA,EGF,MLLT10,GTF2IRD2B,BTBD8,MBD4,MRPS35,ETAA1,COL3A1,GABRA5,KDM4B,SYNE2,KDM5B,ITPR1,BAZ2A,ZNF318,MDN1,AFF1,TFB2M,PARPBP,MAN2B1,NEPRO,DNMT1,SPRTN,FLYWCH1,KIF20B,NME8,ZBED8,BRIP1,GCFC2,CHAMP1,KHDRBS3,NEIL2,MYNN…
GO:CC	intracellular organelle lumen	GO:0070013	0.0421623	1.37508	5579	815	288	18964	NCAN,FANCM,CENPC,BDP1,SLX4,MMP16,SPG11,TSHZ3,BPTF,VCAN,MGA,SCAF11,RFX1,GFM2,MIS18BP1,NUMA1,MYO16,NECAB1,POLRMT,DST,LRPPRC,NSD1,ZNF281,ERCC5,ACD,MYT1,DOCK4,RRN3,GTF2IRD1,CA5A,PTPN13,MYSM1,AKNA,EGF,MLLT10,GTF2IRD2B,BTBD8,MBD4,MRPS35,ETAA1,COL3A1,GABRA5,KDM4B,SYNE2,KDM5B,ITPR1,BAZ2A,ZNF318,MDN1,AFF1,TFB2M,PARPBP,MAN2B1,NEPRO,DNMT1,SPRTN,FLYWCH1,KIF20B,NME8,ZBED8,BRIP1,GCFC2,CHAMP1,KHDRBS3,NEIL2,MYNN…
GO:CC	membrane-enclosed lumen	GO:0031974	0.0421623	1.37508	5579	815	288	18964	NCAN,FANCM,CENPC,BDP1,SLX4,MMP16,SPG11,TSHZ3,BPTF,VCAN,MGA,SCAF11,RFX1,GFM2,MIS18BP1,NUMA1,MYO16,NECAB1,POLRMT,DST,LRPPRC,NSD1,ZNF281,ERCC5,ACD,MYT1,DOCK4,RRN3,GTF2IRD1,CA5A,PTPN13,MYSM1,AKNA,EGF,MLLT10,GTF2IRD2B,BTBD8,MBD4,MRPS35,ETAA1,COL3A1,GABRA5,KDM4B,SYNE2,KDM5B,ITPR1,BAZ2A,ZNF318,MDN1,AFF1,TFB2M,PARPBP,MAN2B1,NEPRO,DNMT1,SPRTN,FLYWCH1,KIF20B,NME8,ZBED8,BRIP1,GCFC2,CHAMP1,KHDRBS3,NEIL2,MYNN…
GO:CC	chromosome	GO:0005694	0.0482102	1.31686	1795	815	109	18964	CENPC,IRAG2,ANKRD31,SLX4,TSHZ3,ATAD5,BPTF,MGA,RFX1,MIS18BP1,NUMA1,ZFHX4,PKHD1,LRPPRC,NSD1,ERCC5,ACD,MYT1,ETAA1,KDM4B,SHLD2,BAZ2A,CHAF1A,PARPBP,DNMT1,SPRTN,SPATA22,CHAMP1,GCM2,SPOCD1,VENTX,CENPE,POLK,SPAG5,RNF168,POLD2,FIGNL1,CDCA2,LRWD1,RSF1,ESCO1,E2F5,SGO1,BAZ1A,ICE2,AUNIP,TRIM56,NUP133,RSL1D1,NBN,TELO2,NFYC,ELL,TMPO,SETDB2,ATF6,TEP1,MBD1,ZCWPW1,POLQ,RIF1,GATAD2A,JMJD1C,MEIS3,DMRTA1,CTC1,XPC,C11…
GO:CC	cilium	GO:0005929	0.0483894	1.31525	674	815	50	18964	C2CD3,VCAN,CATSPERG,PKHD1,ANKS3,CYLD,INVS,CCDC66,NME8,WDPCP,CNTRL,FAM161B,GPR37L1,CST11,SPEF2,RPGRIP1,PKD1,TEDC2,CAMSAP2,OPN3,CEP162,RP1,MKKS,TOGARAM2,CAV1,DNAH3,ACE2,GLI1,PTK2,ELMOD3,ANKS6,NPHP3,KIAA0586,PDE4C,NEK4,TTLL3,EHD3,IFT122,NUBP2,KIF27,ATP2B4,CEP290,TOPORS,SLC25A31,TUBD1,CFAP100,TAS2R4,RPGRIP1L,PDCL,CBL
KEGG	Yersinia infection	KEGG:05135	0.018282	1.73798	136	269	14	8000	NLRC4,ARHGEF12,CRK,ARHGEF7,PKN1,ITGB1,DOCK1,NFATC3,FN1,IL6,PTK2,MEFV,PTK2B,ARHGEF28
REAC	Mitochondrial transcription initiation	REAC:R-HSA-163282	0.037779	1.42275	3	447	3	10622	POLRMT,TFB2M,TFAM

### Sheet: DataS2B_gProfiler_dropoutrobust
source	term_name	term_id	adjusted_p_value	negative_log10_of_adjusted_p_value	term_size	query_size	intersection_size	effective_domain_size	intersections
GO:MF	histone binding	GO:0042393	0.0169057	1.77197	240	189	11	18679	BPTF,BRPF3,CHD1,MYSM1,NCAPG2,PHIP,PKN1,RRP8,RSF1,SBNO1,SFMBT2
GO:MF	proline dehydrogenase activity	GO:0004657	0.0499236	1.30169	2	189	2	18679	PRODH2,PRODH
GO:BP	proline catabolic process	GO:0006562	0.00888706	2.05124	4	184	3	18123	PRODH2,DAO,PRODH
GO:BP	integrin-mediated signaling pathway	GO:0007229	0.0407679	1.38968	112	184	8	18123	ITGB8,ADAM9,ANGPTL3,COL3A1,DST,FN1,ITGA2B,ITGB1
REAC	ECM proteoglycans	REAC:R-HSA-3000178	0.0456246	1.3408	75	107	6	10622	NCAN,VCAN,COL3A1,FN1,ITGA2B,ITGB1
