## Supplementary material for "Vocal learning-associated convergent evolution in mammalian proteins and regulatory elements": Data_S3_ofM1_wM1_differential_OCRs

### Sheet: Data_S3_ofM1_wM1_diff_OCRs
ATAC peak loci				DEseq2 differential analysis output: ofM1 vs wM1
chr	start	end	summit	baseMean	log2FoldChange	lfcSE	pvalue	Wald stat.	proximal gene(s)	# differential peaks associated with locus	Gene locus associated with TACIT vocal learning-associated OCR	Gene under RER convergence in vocal learning mammals
NW_023416311.1	80084075	80084308	123	65.9724	1.69829	0.542273	0.00173741	3.13179	PLK2	1
NW_023416307.1	125886902	125887379	194	92.4656	1.36959	0.470479	0.00360216	2.91105	FOXL2	1
NW_023416295.1	156627763	156628237	282	118.453	1.25463	0.436502	0.00404949	2.87428	CD9	1
NW_023416285.1	63885392	63885849	205	120.594	1.17748	0.416491	0.00469649	2.82715	KDR	1
NW_023416308.1	18415662	18416305	339	73.457	-1.35977	0.483736	0.00493904	-2.81098	MN1	3
NW_023416287.1	81609334	81610357	383	198.637	0.916399	0.331278	0.00567049	2.76625	TXNL1	1	yes
NW_023416287.1	1565529	1566418	373	193.768	-0.937316	0.339443	0.00575653	-2.76134	CDH4	1		yes
NW_023416310.1	5218153	5218581	186	84.4832	1.27578	0.462948	0.00585553	2.75576	TRIB2	1
NW_023416288.1	46028061	46028238	74	18.5297	-2.79267	1.0182	0.00609252	-2.74276	IGFBP3	1
NW_023416307.1	55675634	55676048	213	68.519	1.41837	0.517675	0.00614593	2.73989	POPDC2	1
NW_023416307.1	48049366	48050598	575	385.424	0.745144	0.273453	0.00643135	2.72494	OPA1	1
NW_023416287.1	40225095	40225312	105	26.2089	-2.17569	0.810575	0.00727186	-2.68413	CHST13	1
NW_023416285.1	98539272	98539574	83	32.1203	-2.17955	0.812083	0.00727698	-2.6839	PFKP	2
NW_023416288.1	45649057	45649461	214	58.3295	1.5439	0.581584	0.0079391	2.65465	ABCA13	1
NW_023416284.1	96321381	96321807	299	44.589	1.74415	0.657078	0.0079447	2.65441	SAYSD1	1
NW_023416286.1	95186796	95187129	252	25.3802	-2.69235	1.01535	0.00801016	-2.65164	CSMD1	4
NW_023416309.1	85161935	85162128	106	29.0971	-1.95612	0.754876	0.00956115	-2.59131	CCL23B	1
NW_023416310.1	72947391	72947759	191	33.1853	-2.12537	0.820778	0.00961267	-2.58946	NPTX2	1
NW_023416311.1	87672211	87673609	596	764.097	0.550771	0.217829	0.0114567	2.52845	CCDC152	3
NW_023416291.1	1181138	1182094	312	152.281	-0.957837	0.379217	0.0115426	-2.52583	NDST3	1
NW_023416311.1	26642862	26643507	120	69.2312	-1.47271	0.583859	0.0116565	-2.52238	ELN	1
NW_023416290.1	22724585	22725155	449	57.0704	-1.43325	0.56843	0.0116883	-2.52142	SNTG1	2
NW_023416307.1	32230501	32230719	89	31.3881	1.79071	0.71797	0.0126265	2.49413	TNFSF10	1
NW_023416295.1	176264691	176265452	90	148.957	-0.918105	0.369497	0.0129646	-2.48474	FAM19A5	4
NW_023416311.1	81229073	81229738	203	115.287	1.13024	0.456532	0.0132974	2.4757	MAP3K1	1
NW_023416307.1	9627636	9628504	306	201.141	0.791371	0.321148	0.0137323	2.46419	N6AMT1	1
NW_023416290.1	45741165	45741397	106	30.7898	-2.04699	0.831403	0.0138131	-2.46209	EIF3H	1
NW_023416307.1	153586153	153586552	335	35.3519	-1.96476	0.799443	0.0139846	-2.45766	LTF	1
NW_023416310.1	76233029	76233320	44	40.2223	-1.66854	0.68106	0.0142891	-2.44991	C5orf58	1
NW_023416310.1	75199035	75199365	112	34.3049	-1.90531	0.777842	0.014306	-2.44949	SMIM23	1
NW_023416284.1	24535818	24536874	379	167.749	-0.837614	0.343741	0.0148195	-2.43676	RRAGC	1
NW_023416284.1	4371799	4372049	139	26.9411	-2.1466	0.881193	0.0148499	-2.43602	SLC45A1	1
NW_023416308.1	121193519	121193790	174	27.8439	-2.08617	0.857579	0.0149896	-2.43263	MUC2	1
NW_023416307.1	3883911	3884061	81	15.4029	-2.62641	1.08049	0.015067	-2.43076	CLDN14	1
NW_023416293.1	20791805	20792403	167	77.5163	-1.17182	0.483046	0.0152701	-2.42591	EXO1	1
NW_023416295.1	1058616	1058807	120	19.7062	-2.36443	0.978906	0.0157188	-2.41538	HDAC4	1
NW_023416309.1	59752861	59753072	116	18.2217	-2.73888	1.13631	0.0159385	-2.41032	BNIP3	1
NW_023416310.1	1774495	1774869	306	37.3714	-1.73755	0.724471	0.0164682	-2.39837	SOX11	1
NW_023416284.1	13681845	13682159	95	32.1942	-1.88472	0.786948	0.0166213	-2.39498	C1QB	1
NW_023416288.1	44280718	44280891	87	15.5474	-2.95032	1.23887	0.0172441	-2.38146	VSTM2A	1
NW_023416284.1	183391045	183391216	90	22.191	-2.15171	0.905801	0.0175263	-2.37548	C6orf118	1
NW_023416308.1	3468157	3468307	74	28.5395	-1.91439	0.806448	0.0176038	-2.37385	PITPNM2	1
NW_023416289.1	707966	708461	316	59.7175	-1.48447	0.628315	0.0181464	-2.36262	TSHZ3, ZNF536	4	yes	yes (both)
NW_023416292.1	26731146	26731447	109	46.7429	-1.38481	0.587735	0.0184638	-2.35618	TDRKH	1
NW_023416306.1	167781496	167781661	103	19.7485	-2.45629	1.04501	0.0187486	-2.35049	C14orf132	1
NW_023416295.1	22116720	22116992	172	32.4352	1.77599	0.756506	0.0188937	2.34762	METTL21A	1
NW_023416284.1	31666986	31667176	73	21.4388	-2.10994	0.899374	0.0189758	-2.34601	SLC5A9	1
NW_023416293.1	11043907	11044179	128	39.8965	1.49438	0.63725	0.0190245	2.34505	TGFB2	1
NW_023416286.1	75902978	75903455	355	67.0112	1.25208	0.534404	0.0191317	2.34295	BORA	2
NW_023416306.1	173407745	173407895	74	18.1843	-2.34173	1.00296	0.0195526	-2.33482	KIF26A	1
NW_023416311.1	103222952	103223276	140	58.1994	1.35661	0.583555	0.020086	2.32474	MYO10	1
NW_023416308.1	7635884	7636475	70	62.45	-1.29269	0.557001	0.0202971	-2.32081	TBX3	2
NW_023416287.1	41917168	41917330	81	13.84	-2.89721	1.25	0.0204616	-2.31777	SYNDIG1	1
NW_023416285.1	50186183	50186453	109	76.3126	1.07704	0.466119	0.0208525	2.31064	PARM1	1
NW_023416308.1	43271704	43271854	77	18.6488	-2.20383	0.953956	0.0208768	-2.31021	CADM1	1
NW_023416295.1	143178863	143179013	32	14.0387	-2.59446	1.1276	0.0213989	-2.30087	INTS13	1
NW_023416295.1	2477734	2477893	73	19.3526	-2.51715	1.09446	0.0214538	-2.2999	ACKR3	1
NW_023416288.1	45567012	45567235	81	21.2942	-2.16541	0.943222	0.0216895	-2.29576	VWC2	1
NW_023416310.1	250208	250498	171	27.9026	-1.98203	0.864668	0.0218915	-2.29224	TMEM18	2
NW_023416309.1	93326950	93327650	93	96.4065	1.00886	0.440191	0.0219135	2.29186	CA10	1
NW_023416311.1	109662937	109663102	82	22.5313	-2.24731	0.980874	0.0219558	-2.29113	TENT4A	1
NW_023416288.1	73539320	73539470	71	28.4199	-1.75571	0.766902	0.0220592	-2.28935	MDFIC, FOXP2	1
NW_023416306.1	2488446	2489266	159	192.195	-0.746833	0.326282	0.022084	-2.28892	OLFM1	1
NW_023416285.1	4778953	4779580	293	141.558	0.925789	0.404631	0.0221385	2.28798	HS3ST1	2
NW_023416310.1	46370853	46371040	99	20.0482	-2.22087	0.971187	0.0222098	-2.28676	DYSF	1
NW_023416310.1	74641238	74641699	126	118.999	0.994227	0.435185	0.0223359	2.28461	DUSP1	1
NW_023416285.1	3124192	3124551	92	45.6429	-1.52399	0.668878	0.0227009	-2.27843	CRMP1	1
NW_023416306.1	108470956	108471386	163	98.8078	0.970135	0.426038	0.0227798	2.27711	OR4F15	1
NW_023416291.1	22174658	22175524	473	272.692	0.646498	0.283921	0.0227839	2.27704	C8orf74	1
NW_023416307.1	787765	788370	277	66.9509	-1.24708	0.547713	0.0227937	-2.27688	MX1	1
NW_023416287.1	2132788	2133303	135	126.969	-0.926991	0.407158	0.022802	-2.27674	PHACTR3	1
NW_023416289.1	1302604	1303273	246	97.9537	-0.980308	0.430957	0.0229227	-2.27472	URI1	1	yes (syntenic to TSHZ3 / ZNF536 locus)
NW_023416288.1	34066779	34067055	76	25.1198	-2.15267	0.947141	0.0230379	-2.27281	NFE2L3	1
NW_023416308.1	120626519	120626797	64	28.6331	-1.96835	0.868031	0.0233533	-2.2676	IGF2	1
NW_023416311.1	10553691	10553881	104	22.1782	-1.94716	0.859506	0.0234856	-2.26544	TMEM114	2
NW_023416292.1	17542980	17543405	359	55.092	-1.29334	0.57094	0.0234948	-2.26529	PAPPA2	2
NW_023416290.1	21742050	21742554	186	59.4755	-1.22139	0.53984	0.0236662	-2.26251	SNTG1	2
NW_023416289.1	832962	833319	138	27.4271	-2.52732	1.11754	0.0237282	-2.2615	TSHZ3, ZNF536	4	yes	yes (both)
NW_023416291.1	40445464	40445841	167	78.0525	1.16444	0.51492	0.023735	2.26139	KLF2	1
NW_023416284.1	120440828	120441211	287	49.3019	1.33322	0.589837	0.0238009	2.26033	COL12A1	1
NW_023416295.1	2052839	2053065	119	27.3579	-1.94405	0.860126	0.0238092	-2.26019	COL6A3	1
NW_023416306.1	173513819	173514321	229	46.4738	-1.65569	0.732606	0.0238209	-2.26001	C14orf180	1
NW_023416287.1	43879969	43880504	101	79.1502	1.12265	0.496956	0.0238797	2.25906	RPN1	1
NW_023416295.1	169312591	169312771	93	22.3562	-2.08448	0.923584	0.0240114	-2.25695	TMPRSS6	1
NW_023416308.1	76399691	76400083	116	72.6068	-1.07358	0.476455	0.0242419	-2.25327	P2RY2	1
NW_023416308.1	27453807	27454155	120	48.8812	1.36884	0.610072	0.0248495	2.24373	ETS1	1
NW_023416307.1	49404935	49405142	139	18.8752	-2.38093	1.0612	0.0248567	-2.24362	BDH1	1
NW_023416284.1	14550424	14550610	89	37.6838	1.48119	0.660256	0.0248741	2.24335	CNR2	1
NW_023416289.1	3806350	3806663	139	37.009	-1.89001	0.844411	0.025204	-2.23826	SALL1	1
NW_023416309.1	9207020	9207292	198	24.6367	-1.93188	0.863295	0.0252343	-2.2378	ZMIZ1	1
NW_023416310.1	69952147	69952297	93	17.5036	-2.45321	1.09892	0.0255904	-2.23237	UNCX	1
NW_023416309.1	60289535	60289714	98	32.5105	-1.59686	0.715651	0.0256585	-2.23134	UTF1	1
NW_023416306.1	171112965	171113121	62	16.5367	-2.30725	1.03434	0.0257043	-2.23065	BEGAIN	1
NW_023416311.1	69868660	69869018	166	45.7731	-1.48698	0.66733	0.0258642	-2.22825	ENC1	1
NW_023416295.1	31105238	31105944	484	105.311	1.11944	0.502448	0.0258822	2.22797	SLC39A10	1
NW_023416285.1	78752419	78753162	411	103.499	1.11177	0.499054	0.0258968	2.22776	KIF5B	1
NW_023416310.1	88380700	88380954	160	29.7772	-1.73954	0.781192	0.0259624	-2.22677	NMUR2	1
NW_023416293.1	5934725	5934937	105	34.9413	-1.47386	0.661929	0.0259728	-2.22662	TLR5	1
NW_023416289.1	42047248	42047735	271	75.3014	-1.20383	0.540834	0.0260218	-2.22589	CD177	2
NW_023416286.1	93937543	93937707	83	18.2341	-2.33123	1.0477	0.0260754	-2.22509	MYOM2	1
NW_023416308.1	2023366	2023562	103	20.8165	-2.2246	1.00044	0.0261741	-2.22362	TMEM132B	1
NW_023416306.1	31747208	31747576	122	55.5227	1.38062	0.621429	0.0263044	2.22169	SMU1	1
NW_023416310.1	56742079	56742290	92	23.6303	-1.92128	0.865207	0.0263776	-2.22061	SFTPB	1
NW_023416293.1	4018706	4019476	302	104.002	-0.918257	0.414058	0.0265754	-2.2177	ACBD3	1
NW_023416288.1	43971967	43972221	90	22.4192	-2.09474	0.944639	0.026589	-2.2175	SEC61G	1
NW_023416289.1	54819553	54820173	162	87.0807	1.10821	0.499854	0.0266185	2.21707	SLCO3A1	1
NW_023416284.1	15655086	15655498	55	35.585	-1.76168	0.795659	0.0268212	-2.21411	MAN1C1	1
NW_023416289.1	60701204	60701433	137	19.6744	-2.18777	0.9887	0.0269135	-2.21277	MKRN3	1
NW_023416286.1	95113627	95114205	337	122.039	-0.84985	0.38457	0.0271142	-2.20987	CSMD1	4
NW_023416311.1	17876028	17876236	76	19.071	-2.2464	1.01727	0.0272257	-2.20827	NFATC2IP	1
NW_023416287.1	92351202	92351437	107	23.9923	-2.08056	0.942573	0.0272918	-2.20732	TSHZ1	1
NW_023416292.1	22867737	22868539	222	165.827	-0.823231	0.373353	0.0274563	-2.20497	NUF2	1
NW_023416311.1	111247483	111248086	412	49.6948	-1.6047	0.728301	0.0275702	-2.20335	IRX1	1
NW_023416287.1	5098028	5098401	106	54.701	-1.20071	0.545017	0.0275898	-2.20307	PFDN4	1
NW_023416308.1	20601018	20601677	147	101.52	-0.927756	0.421463	0.0277165	-2.20128	SGSM1	1
NW_023416310.1	41034472	41034716	112	96.2533	0.917495	0.417078	0.0278199	2.19982	AFTPH	1
NW_023416292.1	45632716	45632883	82	16.9354	-2.51381	1.14318	0.0278804	-2.19897	CD1B2	1
NW_023416306.1	162255114	162255363	101	38.6194	-1.49729	0.681689	0.0280607	-2.19644	GALC	1	yes (n = 2)
NW_023416287.1	94027524	94027674	134	39.8426	-1.44554	0.658379	0.0281201	-2.19561	KCNG2	1
NW_023416286.1	51955318	51955756	213	113.305	0.961118	0.438006	0.0282137	2.1943	FAM155A	1
NW_023416286.1	69853473	69854045	255	117.297	0.943543	0.430286	0.0283197	2.19283	SPRY2	1
NW_023416286.1	89266021	89267358	478	189.924	-0.696782	0.318196	0.0285396	-2.18979	OLFM4	2
NW_023416310.1	107550187	107550351	80	22.3113	-1.8865	0.862749	0.0287705	-2.18662	GFPT2	1
NW_023416295.1	165800868	165801018	80	16.7442	-2.27863	1.04209	0.0287716	-2.1866	BTBD11	1
NW_023416308.1	47145497	47145990	91	59.4908	1.13489	0.519571	0.0289415	2.18428	RDX	1
NW_023416308.1	120685209	120685385	100	35.5419	-1.46462	0.671656	0.0292125	-2.18061	MRPL23	1
NW_023416284.1	77366198	77366455	113	68.7677	1.06576	0.489615	0.0295002	2.17674	C6orf52	1
NW_023416306.1	171682147	171682525	272	31.3294	-2.02862	0.932199	0.0295426	-2.17617	PPP2R5C2	1
NW_023416284.1	28109814	28110699	401	133.242	-0.804963	0.369901	0.0295436	-2.17616	MPL	1
NW_023416306.1	47308737	47309615	315	206.148	0.683696	0.314508	0.029716	2.17386	SMARCA2	1
NW_023416307.1	5534811	5535340	202	51.977	-1.54741	0.711952	0.0297443	-2.17348	MRPS6	1
NW_023416295.1	169422251	169422431	87	26.7534	-1.90077	0.874538	0.0297458	-2.17346	CYTH4	1
NW_023416289.1	61332455	61333303	761	114.41	-0.878895	0.404924	0.0299674	-2.17052	GABRB3	2
NW_023416311.1	637975	638528	334	58.2532	-1.3631	0.628152	0.0300052	-2.17002	ZKSCAN2	1
NW_023416286.1	92155924	92156074	82	18.2575	-2.22604	1.02631	0.030085	-2.16897	TSC22D1	1
NW_023416310.1	71411964	71412319	96	25.5929	-2.3345	1.07674	0.0301497	-2.16812	FOXK1	1
NW_023416286.1	3962640	3963002	116	41.305	-1.39134	0.642162	0.0302619	-2.16664	B3GLCT	1
NW_023416295.1	176667827	176669137	398	358.019	-0.559353	0.25828	0.0303352	-2.16569	BRD1	1
NW_023416292.1	29767717	29768024	173	26.8029	-2.02145	0.933881	0.0304206	-2.16457	SPAG17	1
NW_023416311.1	87634707	87635004	140	88.4077	1.08362	0.500648	0.0304312	2.16443	CCDC152	3
NW_023416291.1	25608051	25608258	100	34.6461	1.43567	0.663954	0.0305948	2.1623	GALNTL6	1
NW_023416295.1	3511360	3511510	63	14.9592	-2.46184	1.14069	0.0309123	-2.1582	SH3BP4	1
NW_023416311.1	73011974	73012390	315	58.4194	1.26812	0.587631	0.0309261	2.15802	PIK3R1	1
NW_023416306.1	29453456	29453801	244	34.1962	-1.73213	0.803732	0.0311537	-2.1551	MELK	1
NW_023416306.1	17013356	17013977	100	68.9806	-1.22727	0.569818	0.0312564	-2.15379	ZNF618	1
NW_023416306.1	169730800	169731143	74	39.4624	-1.57153	0.729787	0.0312862	-2.15341	BCL11B	1
NW_023416295.1	3794869	3795019	74	17.7727	-2.18759	1.01617	0.0313359	-2.15278	ARL4C	2
NW_023416286.1	51085	51235	70	19.4363	-2.24014	1.04096	0.0313972	-2.152	GJB2	1
NW_023416285.1	18184350	18185003	258	63.9274	-1.10384	0.513086	0.0314462	-2.15138	PCDH7	1
NW_023416306.1	168758656	168758846	99	23.4711	-1.96765	0.914612	0.0314482	-2.15135	VRK1	2
NW_023416286.1	394551	394806	122	21.2461	-2.22906	1.03626	0.0314707	-2.15107	SAP18	1
NW_023416307.1	159085103	159085468	116	37.5418	-1.53061	0.711711	0.0315068	-2.15061	CNTN4	1		yes
NW_023416295.1	89007194	89007360	85	20.5131	-1.93938	0.90369	0.0318675	-2.14607	BIN1	2
NW_023416311.1	20379829	20380072	117	20.3053	-2.41287	1.12481	0.0319425	-2.14513	NIPSNAP2	1
NW_023416309.1	82092223	82092414	143	29.0267	-1.60062	0.746479	0.0320144	-2.14423	CRLF3	1
NW_023416311.1	109718497	109719038	89	87.5139	-1.03713	0.48376	0.0320419	-2.14389	NSUN2	1
NW_023416285.1	4517828	4518061	101	20.1611	-1.99625	0.934834	0.0327281	-2.1354	HS3ST1	2
NW_023416312.1	37102113	37102788	196	205.376	0.661172	0.309786	0.0328196	2.13428	ZC4H2	1
NW_023416307.1	76926464	76926746	173	57.4373	1.17444	0.550719	0.0329618	2.13255	HTR1F	1
NW_023416295.1	136549948	136550217	187	36.5311	-1.44477	0.677828	0.0330509	-2.13146	GXYLT1	1
NW_023416294.1	3905846	3906030	98	22.8022	-1.8608	0.874066	0.0332621	-2.12891	PUDP	2
NW_023416292.1	19992491	19993810	428	369.786	-0.563841	0.264882	0.0332836	-2.12864	PRRC2C	1
NW_023416307.1	49587839	49588408	98	73.0499	-1.01672	0.478046	0.0334348	-2.12682	DLG1	1
NW_023416292.1	14010611	14010898	135	46.2634	1.36633	0.642749	0.0335231	2.12576	GLUL	1
NW_023416295.1	47305219	47305712	108	69.3672	1.14669	0.539914	0.0336834	2.12384	ITGA6	1
NW_023416291.1	229963	230338	79	49.7556	-1.45183	0.683666	0.033704	-2.1236	ANK2	1
NW_023416289.1	61005371	61005546	88	37.1505	-1.40773	0.664417	0.0341118	-2.11875	SNRPN	1
NW_023416306.1	1257119	1257307	129	19.3355	-2.33676	1.10368	0.0342388	-2.11725	TMEM250	1
NW_023416290.1	12696657	12696807	62	31.507	-1.58818	0.750168	0.0342516	-2.1171	YTHDF3	1
NW_023416286.1	765761	765962	148	18.9193	-2.20998	1.04427	0.03432	-2.11629	FGF9	1
NW_023416306.1	103717127	103717505	133	146.195	0.795377	0.376045	0.0344203	2.11511	NOVA1	1
NW_023416292.1	17509108	17509305	99	22.8153	-1.9168	0.906439	0.0344604	-2.11464	PAPPA2	2
NW_023416307.1	16991614	16992417	212	187.42	0.745594	0.352986	0.0346653	2.11225	CXADR	1
NW_023416290.1	57772634	57772784	99	11.2519	-2.9283	1.38685	0.0347313	-2.11148	FAM135B	1
NW_023416285.1	32497782	32498089	166	39.4075	1.50748	0.716198	0.0353058	2.10483	TSPAN5	2
NW_023416296.1	338260	338564	162	35.0409	-1.57857	0.750226	0.0353677	-2.10412	COL6A2	1
NW_023416307.1	157979858	157980213	71	29.7449	-1.83307	0.871395	0.0354131	-2.1036	LRRN1	1
NW_023416289.1	42044164	42044543	84	49.5548	-1.17932	0.561036	0.0355503	-2.10203	CD177	2
NW_023416310.1	70787750	70787989	94	58.4044	-1.15751	0.551443	0.0358118	-2.09906	CARD11B	1
NW_023416291.1	27616758	27617194	134	118.242	0.880426	0.419607	0.0358859	2.09822	DDX60	1
NW_023416307.1	160227717	160227928	102	53.2581	-1.16246	0.554506	0.0360472	-2.0964	CNTN3	1
NW_023416308.1	112125452	112125621	79	24.3682	-1.79505	0.856522	0.0361046	-2.09575	PRG3	1
NW_023416284.1	27731454	27732000	256	116.51	0.98835	0.472567	0.0364879	2.09145	SLC2A1	1
NW_023416308.1	111523470	111523733	167	37.8616	-1.35827	0.649547	0.0365193	-2.0911	OR5M8B	1
NW_023416289.1	61326897	61327144	140	25.4241	-1.98919	0.952575	0.036778	-2.08822	GABRB3	2
NW_023416285.1	75654041	75654203	102	21.47	-1.81279	0.869017	0.0369761	-2.08603	CCNY	1
NW_023416309.1	113261704	113262030	216	45.4293	1.31081	0.628803	0.0371039	2.08462	CANT1	1
NW_023416311.1	10498152	10498600	183	86.7972	-0.939599	0.450916	0.0371824	-2.08376	TMEM114	2
NW_023416308.1	18650010	18650264	79	25.9431	-1.68334	0.808008	0.0372225	-2.08332	MN1	3
NW_023416285.1	96373600	96373753	78	16.2579	-2.26759	1.08919	0.0373512	-2.0819	SFMBT2	1		yes
NW_023416308.1	22323740	22324137	140	51.4073	-1.1813	0.567609	0.0374161	-2.08119	MMAB	1
NW_023416291.1	50578781	50578991	107	21.9635	-2.13314	1.02537	0.0374923	-2.08036	RAPGEF2	1
NW_023416291.1	42726999	42727894	128	109.377	-0.824874	0.396655	0.0375645	-2.07957	SLC18A1	1
NW_023416289.1	5122886	5123075	51	16.5705	-2.29848	1.10608	0.0377063	-2.07803	AC007906.2	1
NW_023416310.1	3980266	3980491	116	25.455	-1.81197	0.872418	0.0378061	-2.07695	ODC1	1
NW_023416309.1	59685298	59685727	159	29.3593	-1.96511	0.94655	0.0378867	-2.07608	TCERG1L	1
NW_023416309.1	81440022	81441028	431	118.099	-0.834138	0.401812	0.0378996	-2.07594	NF1	1
NW_023416311.1	1771213	1771479	108	22.8342	-2.05769	0.991496	0.0379554	-2.07534	HS3ST2	1
NW_023416308.1	8277754	8277917	80	19.606	-2.08989	1.00715	0.037982	-2.07505	MED13L	1
NW_023416285.1	32456074	32456440	136	53.7902	1.13405	0.54671	0.0380501	2.07431	TSPAN5	2
NW_023416295.1	57453788	57454900	408	201.329	0.751669	0.362389	0.03806	2.07421	DAPL1	1
NW_023416284.1	106910962	106911145	102	70.4803	0.987181	0.476006	0.0380902	2.07388	PAQR8	1
NW_023416286.1	256060	256504	291	113.72	-0.838397	0.404327	0.0381201	-2.07356	EEF1AKMT1	1
NW_023416295.1	3674545	3674769	102	32.6714	-1.56188	0.753647	0.0382259	-2.07242	ARL4C	2
NW_023416284.1	18388031	18388188	97	19.574	-1.86957	0.902154	0.038234	-2.07234	PTPRU	2
NW_023416287.1	21273680	21273835	74	15.0354	-2.22	1.07139	0.0382582	-2.07208	CSNK2A1	1
NW_023416311.1	87633221	87633530	184	68.7418	1.20435	0.581549	0.0383641	2.07094	CCDC152	3
NW_023416307.1	3845129	3845349	97	21.6042	-2.10269	1.01544	0.0383845	-2.07073	SIM2	1
NW_023416295.1	19992876	19993106	167	23.6291	-1.7961	0.867598	0.0384333	-2.0702	CPS1	1
NW_023416293.1	12051207	12051499	100	63.8504	1.21897	0.588921	0.038467	2.06984	MARC2	1
NW_023416312.1	467124	467298	74	28.8908	1.69367	0.819059	0.0386566	2.06782	MID1	1
NW_023416284.1	99123344	99123597	103	110.997	-0.84555	0.40893	0.0386672	-2.06771	TRERF1	1
NW_023416285.1	64366090	64366266	99	20.3525	-1.99895	0.96693	0.0387043	-2.06732	KIT	1
NW_023416289.1	50565529	50566077	278	99.2676	-0.857502	0.415101	0.0388505	-2.06577	HOMER2	1
NW_023416287.1	27223008	27223434	243	70.4328	1.04108	0.504003	0.0388633	2.06563	PLCB4	1
NW_023416311.1	8446793	8447175	129	78.4386	1.12104	0.542951	0.0389492	2.06472	SOCS1	1
NW_023416287.1	5769766	5769916	71	14.1895	-2.49042	1.20651	0.0390029	-2.06416	ZNF217	2
NW_023416291.1	3487067	3487217	84	20.04	-1.9715	0.955494	0.0390809	-2.06333	SPRY1	1
NW_023416286.1	95317866	95318044	71	17.7403	-2.48433	1.20411	0.0390931	-2.06321	CSMD1	4
NW_023416287.1	55362095	55362596	164	75.3104	-1.00598	0.487766	0.0391674	-2.06242	COLEC12	1
NW_023416308.1	8173511	8173812	99	51.0691	1.21717	0.590841	0.0393921	2.06007	TBX3	2
NW_023416312.1	36641776	36642596	148	190.642	0.734026	0.356378	0.0394291	2.05968	MSN	1
NW_023416285.1	95677900	95678079	90	18.3017	-2.06063	1.0005	0.0394363	-2.0596	GATA3	1
NW_023416307.1	100605478	100606071	113	129.164	0.790784	0.384084	0.0395054	2.05888	MDFIC2	1
NW_023416310.1	11993322	11993502	88	17.3155	-2.23485	1.08571	0.0395501	-2.05842	KLHL29	1
NW_023416310.1	317000	317270	194	23.4843	-1.97579	0.960006	0.0395802	-2.0581	TMEM18	2
NW_023416295.1	94448062	94448888	199	398.922	0.634274	0.308288	0.0396474	2.0574	WNT5B	1
NW_023416284.1	25391033	25391921	386	292.448	-0.576194	0.280069	0.0396544	-2.05733	PPIE3	1
NW_023416295.1	176316382	176316786	175	117.137	-0.819338	0.398624	0.039839	-2.05541	FAM19A5	4
NW_023416289.1	4520042	4520303	148	48.2781	-1.23892	0.602774	0.0398438	-2.05536	TOX3	1
NW_023416292.1	23994148	23994719	109	68.8702	-1.13208	0.550932	0.0398943	-2.05484	HIST1H1T	1
NW_023416309.1	15598027	15598201	86	21.0991	-1.91744	0.933932	0.0400647	-2.05308	PCBD1	1
NW_023416295.1	2361216	2361671	348	35.4233	-1.76132	0.858504	0.0402072	-2.05161	COPS8	1
NW_023416307.1	149943267	149943452	100	18.4345	-2.1721	1.05935	0.0403254	-2.0504	ENTPD3	1
NW_023416291.1	23189886	23190036	85	19.9524	-1.88877	0.921209	0.0403339	-2.05031	GLRA3	1
NW_023416288.1	47971544	47971694	72	25.9958	-1.6362	0.798199	0.0403772	-2.04987	EN2	1
NW_023416306.1	127318672	127319108	259	87.355	0.912529	0.445239	0.0404108	2.04953	LIPC	1
NW_023416284.1	19517038	19517706	221	134.081	0.886611	0.432871	0.0405392	2.04821	TINAGL1	1
NW_023416295.1	39130565	39131259	164	126.18	0.762114	0.372252	0.0406281	2.04731	NUP35	1
NW_023416289.1	2806441	2806635	92	24.9965	-1.6734	0.817802	0.0407347	-2.04622	CBLN1	1
NW_023416290.1	46399958	46400108	95	20.1379	-1.91399	0.935595	0.0407809	-2.04575	MED30	1
NW_023416306.1	13964430	13964658	94	51.2552	1.15544	0.56486	0.0408032	2.04552	TLR4	1
NW_023416284.1	79549253	79549979	234	246.806	0.599017	0.292995	0.0409078	2.04446	EEF1E1	1
NW_023416289.1	29633669	29634091	335	37.3011	-1.48402	0.726059	0.0409593	-2.04394	BANP	1
NW_023416289.1	28513948	28514140	106	21.5344	-1.81428	0.887742	0.0409833	-2.0437	FOXL1	1
NW_023416306.1	28205355	28206643	210	324.262	-0.547737	0.268035	0.0410001	-2.04353	IGFBPL1	1
NW_023416295.1	25017531	25017827	195	44.8727	-1.24337	0.608649	0.0410683	-2.04284	ICOS	1
NW_023416284.1	23514000	23514150	101	15.6153	-2.27075	1.11199	0.041145	-2.04207	GRIK3	1
NW_023416284.1	178589511	178589693	102	24.1595	-1.71602	0.840447	0.0411725	-2.04179	ARID1B	1
NW_023416284.1	39606825	39607283	186	80.3689	0.955824	0.468132	0.0411729	2.04178	FGGY	1
NW_023416309.1	55334646	55334837	100	17.0906	-2.31839	1.13564	0.041203	-2.04148	BUB3	1
NW_023416286.1	88952715	88952911	109	26.3945	-1.61725	0.792314	0.0412339	-2.04117	OLFM4	2
NW_023416284.1	62630088	62631018	383	175.186	0.670725	0.328675	0.0412815	2.04069	LRRC8B	1
NW_023416289.1	471541	472031	167	68.4311	-1.14029	0.559975	0.0417183	-2.03632	ZNF507	1
NW_023416292.1	26768479	26769973	708	388.861	-0.517977	0.254455	0.0417871	-2.03563	CELF3	1
NW_023416295.1	144164365	144164899	229	79.4234	0.930398	0.457073	0.0417948	2.03556	LMNTD1	1
NW_023416284.1	1926840	1927023	77	54.0473	-1.12903	0.554848	0.041866	-2.03485	C1orf174	1
NW_023416286.1	63834457	63834607	61	15.1593	-2.58011	1.26943	0.0421034	-2.0325	GPC5	1
NW_023416286.1	92292308	92292477	90	24.0179	-1.70694	0.840088	0.0421679	-2.03186	NUFIP1	1
NW_023416312.1	92116662	92117600	268	285.197	0.64865	0.319251	0.0421751	2.03179	SLITRK4	1
NW_023416307.1	16010538	16011269	303	247.057	0.596977	0.29405	0.0423376	2.03019	TMPRSS15	1
NW_023416284.1	18475537	18475757	100	26.843	-1.69228	0.833863	0.0424127	-2.02945	PTPRU	2
NW_023416290.1	3436788	3436945	85	15.5466	-2.38359	1.17529	0.0425513	-2.02809	STMN2	1
NW_023416307.1	68898633	68898904	103	93.7325	0.867655	0.428123	0.0426984	2.02665	ZPLD1	1
NW_023416291.1	40419575	40420043	197	143.796	0.795136	0.392472	0.0427679	2.02597	AP1M1	2
NW_023416289.1	60699793	60699969	91	19.6968	-1.94063	0.95798	0.0427908	-2.02575	OTUD7A	3
NW_023416307.1	17534637	17535796	266	475.289	0.492484	0.243643	0.0432449	2.02134	AADAC	1
NW_023416285.1	1861316	1861702	270	35.7012	-1.61958	0.801493	0.0433102	-2.02071	HMX1	1
NW_023416288.1	57134992	57135608	227	209.368	-0.628261	0.311006	0.043374	-2.02009	CHRM2	1
NW_023416309.1	34301838	34302009	114	23.8645	-1.64773	0.815717	0.0433858	-2.01998	HHEX	1
NW_023416295.1	35153298	35153488	106	22.454	1.79332	0.888457	0.0435425	2.01847	SLC40A1	1
NW_023416307.1	160050174	160050605	311	62.5698	-1.10792	0.548905	0.0435481	-2.01841	CHL1	1		yes
NW_023416287.1	1208217	1208561	242	39.793	-1.52402	0.755581	0.0436941	-2.01701	LSM14B	1
NW_023416294.1	3650465	3650615	66	16.1368	-2.22659	1.10433	0.0437746	-2.01624	PUDP	2
NW_023416291.1	1001098	1001456	229	68.8898	-0.986918	0.490103	0.0440418	-2.01369	TRAM1L1	2
NW_023416285.1	612210	612426	77	20.0823	-2.05195	1.01914	0.0440713	-2.01341	FAM53A	1
NW_023416286.1	19844624	19845726	385	173.758	0.6679	0.332145	0.0443392	2.01087	SUCLA2	1
NW_023416311.1	16182801	16183344	137	118.584	-0.807416	0.401717	0.0444408	-2.00991	SSTR5	1
NW_023416308.1	118766157	118766361	132	50.6668	-1.20526	0.600248	0.0446496	-2.00794	SMIM38	1
NW_023416292.1	9672159	9673182	122	146.378	-0.818326	0.407555	0.0446547	-2.00789	PROX1	1
NW_023416289.1	844906	845163	189	30.0171	-1.75228	0.87271	0.0446577	-2.00786	TSHZ3, ZNF536	4	yes	yes (both)
NW_023416309.1	72786893	72787206	161	29.465	-1.76675	0.880311	0.0447536	-2.00696	NDEL1	1
NW_023416309.1	62258331	62258899	233	111.628	0.885913	0.441563	0.0448227	2.00631	CXCL12	1
NW_023416311.1	4263978	4264496	197	120.867	-0.872216	0.434861	0.0448847	-2.00573	XYLT1	1
NW_023416284.1	177947765	177947919	79	19.8399	-1.89278	0.944405	0.0450479	-2.00421	NOX3	1
NW_023416285.1	4408683	4409030	72	35.4357	-1.48654	0.741893	0.0451007	-2.00371	CLNK	1
NW_023416295.1	90543560	90543720	75	15.4284	-2.25056	1.12424	0.0453001	-2.00186	SAP130	1
NW_023416289.1	60692062	60692263	67	19.3301	-1.99143	0.995192	0.0453872	-2.00105	OTUD7A	3
NW_023416308.1	18535483	18536187	232	78.4852	-0.911351	0.455547	0.0454393	-2.00057	MN1	3
NW_023416287.1	3640958	3641166	110	23.6643	-1.79408	0.897066	0.0455059	-1.99995	TFAP2C	1
NW_023416294.1	5292269	5292601	169	25.6085	-1.88115	0.940893	0.0455737	-1.99932	PPP2R3B	1
NW_023416286.1	857747	857990	148	19.2087	-2.14638	1.07374	0.0456116	-1.99897	GJA3	1
NW_023416284.1	148213857	148214521	462	92.8557	0.849749	0.425204	0.0456676	1.99845	MARCKS	1
NW_023416306.1	4478817	4479394	436	58.2332	-1.34216	0.671679	0.0456938	-1.99821	FUBP3	1
NW_023416285.1	25783756	25785100	427	541.437	0.480467	0.240599	0.0458295	1.99696	LEF1	1
NW_023416295.1	89606865	89607021	135	14.4686	-2.2491	1.12692	0.045956	-1.9958	BIN1	2
NW_023416293.1	14131772	14132229	207	39.106	-1.72776	0.865772	0.0459739	-1.99563	ZNF281	1
NW_023416285.1	6365364	6365546	104	22.449	-1.82252	0.913427	0.0460155	-1.99525	BOD1L1	1
NW_023416295.1	3991147	3992061	158	136.518	-0.734665	0.368347	0.0460983	-1.99449	TRPM8	1
NW_023416295.1	1850400	1850811	138	45.1621	-1.33978	0.671844	0.0461318	-1.99419	RBM44	1
NW_023416293.1	20071969	20072139	92	17.7292	-1.92604	0.965843	0.0461347	-1.99416	CHRM3	1
NW_023416286.1	95147724	95147965	94	23.1688	-2.01668	1.01178	0.0462395	-1.9932	CSMD1	4
NW_023416292.1	21289145	21289356	110	30.0089	-1.48405	0.744583	0.0462473	-1.99313	TBX19	1
NW_023416310.1	73638266	73638502	125	24.0132	-1.95015	0.978673	0.0463006	-1.99264	MSX2	1
NW_023416295.1	176629059	176629238	137	14.6598	-2.52425	1.26729	0.046388	-1.99185	FAM19A5	4
NW_023416308.1	22430957	22431271	123	38.6146	-1.38348	0.694656	0.0464152	-1.9916	TRPV4	1
NW_023416284.1	171653908	171654117	96	25.3557	-1.75797	0.882883	0.0464618	-1.99117	ADGB	1
NW_023416306.1	153900997	153901235	92	30.9554	-1.50312	0.754935	0.0464743	-1.99106	GPATCH2L	1
NW_023416306.1	80150958	80151108	99	20.5704	-1.86762	0.938342	0.0465537	-1.99034	ZNF484	1
NW_023416296.1	870687	871320	509	103.828	-0.954107	0.479533	0.0466285	-1.98966	ADARB1	1
NW_023416306.1	5028628	5028816	107	18.1204	-2.21617	1.11385	0.0466293	-1.98965	PTGES	1
NW_023416291.1	11561710	11561984	144	48.9991	1.30802	0.657493	0.0466567	1.9894	MAML3	1
NW_023416289.1	55991315	55991507	133	16.5708	-2.07417	1.04322	0.0467856	-1.98824	MCTP2	1
NW_023416286.1	76115463	76116346	280	213.015	0.608321	0.306014	0.046824	1.98789	BORA	2
NW_023416295.1	162212792	162212942	72	16.6438	-2.17406	1.09399	0.0468909	-1.98728	DRAM1	1
NW_023416295.1	164777467	164778033	275	77.1312	-0.919926	0.463834	0.0473329	-1.98331	NUAK1	1
NW_023416291.1	46198255	46198483	106	21.5722	-2.10648	1.06266	0.0474494	-1.98227	SPOCK3	1
NW_023416310.1	193171	193416	111	25.0011	-1.66649	0.840793	0.0474739	-1.98205	ALKAL2	1
NW_023416294.1	4876017	4876257	129	22.5654	-2.04222	1.03079	0.0475661	-1.98122	AKAP17A	1
NW_023416286.1	43759761	43760277	177	106.983	0.986111	0.497789	0.0475936	1.98098	TCIM	1
NW_023416309.1	25806589	25807002	148	102.282	0.804118	0.405979	0.0476264	1.98069	ZWINT	1
NW_023416284.1	185022190	185022430	108	37.3904	-1.41606	0.714997	0.0476469	-1.9805	SMOC2	1
NW_023416291.1	2256603	2256761	79	21.9217	-1.71971	0.868526	0.0476999	-1.98003	TNIP3	1
NW_023416295.1	127246881	127247191	167	44.4932	-1.2782	0.645967	0.0478451	-1.97874	OR9K2	1
NW_023416285.1	94890256	94891151	227	195.524	-0.65057	0.328816	0.04787	-1.97852	CELF2	1
NW_023416307.1	2859431	2860321	326	194.321	-0.657224	0.332252	0.0479183	-1.97809	KCNJ6	1
NW_023416291.1	40418038	40418578	294	121.081	0.916208	0.463197	0.0479277	1.97801	AP1M1	2
NW_023416310.1	9869	10040	70	35.75	-1.34047	0.677823	0.0479727	-1.97761	URAH2	1
NW_023416306.1	97227766	97227975	97	22.5512	-1.89824	0.959892	0.0479789	-1.97756	SPTSSA	1
NW_023416306.1	63878373	63878557	102	19.9204	-1.89208	0.957656	0.0481844	-1.97574	ELAVL2	1
NW_023416284.1	67165131	67165281	73	23.4305	-1.78366	0.903656	0.0484016	-1.97383	NRSN1	1
NW_023416293.1	15233012	15233907	441	242.147	-0.636153	0.322402	0.0484767	-1.97317	MYBPH	1
NW_023416285.1	98451440	98451658	79	29.9782	-1.48123	0.751325	0.0486674	-1.97149	PFKP	2
NW_023416295.1	176364134	176364285	85	20.7064	-1.74567	0.885592	0.048702	-1.97119	FAM19A5	4
NW_023416285.1	1732583	1732822	50	27.0943	-1.71001	0.867592	0.0487253	-1.97099	LRPAP1	1
NW_023416306.1	168261331	168261988	241	94.2464	-0.842294	0.427391	0.0487489	-1.97078	VRK1	2
NW_023416287.1	5662087	5662266	79	15.9353	-2.19585	1.11432	0.0487726	-1.97057	ZNF217	2
NW_023416295.1	1823083	1823252	82	15.9353	-2.19585	1.11432	0.0487726	-1.97057	RAMP1	1
NW_023416292.1	26542600	26543586	186	342.247	-0.572819	0.290728	0.0488048	-1.97029	TCHH	1
NW_023416311.1	95133857	95134581	324	227.998	0.595265	0.302498	0.0490879	1.96783	CDH6	1
NW_023416307.1	33941087	33941461	115	52.8772	-1.07177	0.54471	0.0491145	-1.9676	NAALADL2	1
NW_023416289.1	60684136	60684402	124	26.0499	-1.74228	0.88633	0.0493307	-1.96572	OTUD7A	3
NW_023416308.1	120847451	120848020	474	81.7926	-1.0195	0.518847	0.0494216	-1.96494	SYT8	1
NW_023416289.1	816992	817251	164	43.0614	-1.21436	0.618219	0.0494967	-1.96429	TSHZ3, ZNF536	4	yes	yes (both)
NW_023416308.1	52014110	52014400	70	35.306	-1.34175	0.683388	0.0496022	-1.96338	AASDHPPT	1
NW_023416291.1	54125973	54127043	968	263.36	-0.564388	0.28747	0.0496118	-1.9633	TCF3	1
NW_023416306.1	95594684	95594926	110	43.7687	-1.23373	0.628538	0.0496631	-1.96285	PAX9	1
NW_023416306.1	75600366	75600535	85	25.7038	-1.61354	0.823163	0.0499759	-1.96017	GADD45G	1
