## Supplementary material for "Vocal learning-associated convergent evolution in mammalian proteins and regulatory elements": Data_S4_OCR_gene_functional_enrichments

### Sheet: Data_S4A_GOBiologicalProcess
# GREAT version 4.0.4	Species assembly: hg38	Association rule: Basal+extension: 5000 bp upstream, 1000 bp downstream, 1000000 bp max extension, curated regulatory domains included
# Term Name	Binom Rank	Binom Raw P-Value	Binom FDR Q-Val	Binom Fold Enrichment	Binom Observed Region Hits	Binom Region Set Coverage	Hyper Rank	Hyper FDR Q-Val	Hyper Fold Enrichment	Hyper Observed Gene Hits	Hyper Total Genes	Hyper Gene Set Coverage
regulation of Notch signaling pathway	1	1.75565e-08	0.000231026	7.85247	13	0.0698925	2	9.19507e-06	10.4666	12	72	0.0401338
gland development	4	1.54873e-05	0.0509494	2.51214	26	0.139785	6	1.18966e-05	3.9646	25	396	0.083612

### Sheet: Data_S4B_GOMolecularFunction
# GREAT version 4.0.4	Species assembly: hg38	Association rule: Basal+extension: 5000 bp upstream, 1000 bp downstream, 1000000 bp max extension, curated regulatory domains included
# Term Name	Binom Rank	Binom Raw P-Value	Binom FDR Q-Val	Binom Fold Enrichment	Binom Observed Region Hits	Binom Region Set Coverage	Hyper Rank	Hyper FDR Q-Val	Hyper Fold Enrichment	Hyper Observed Gene Hits	Hyper Total Genes	Hyper Gene Set Coverage
transcriptional repressor activity, RNA polymerase II core promoter proximal region sequence-specific binding	1	3.92996e-07	0.00165923	4.44499	17	0.0913979	2	7.17421e-06	7.08263	15	133	0.0501672
transcription factor activity, RNA polymerase II core promoter proximal region sequence-specific binding	2	3.12501e-06	0.00659689	2.56616	29	0.155914	1	2.47684e-07	4.39595	28	400	0.0936455
RNA polymerase II transcription factor activity, sequence-specific DNA binding	3	7.89924e-06	0.0111169	2.08355	39	0.209677	3	9.1017e-06	2.9514	36	766	0.120401
transcriptional repressor activity, RNA polymerase II transcription regulatory region sequence-specific binding	4	1.4545e-05	0.0153523	3.1059	19	0.102151	4	0.000145542	4.72384	17	226	0.0568562
