## Supplementary material for "Vocal learning-associated convergent evolution in mammalian proteins and regulatory elements": Data_S5_OCR_TF_motif_enrichments

### Sheet: Data_S5A_ofM1UP_wM1DOWN
rank	motif_DB	motif_ID	motif_alt_ID	consensus	p-value	adj_p-value	E-value	tests	FASTA_max	pos	neg	PWM_min	TP	%TP	FP	%FP
1	db/JASPAR/JASPAR2018_CORE_vertebrates_non-redundant.meme	MA0098.3	ETS1	ACCGGAARTR	2.02e-07	2.7e-05	0.0156	134	260	260	1040	1.05	50	19.23	80	7.69
2	db/JASPAR/JASPAR2018_CORE_vertebrates_non-redundant.meme	MA0152.1	NFATC2	TTTTCCA	7.48e-08	3.31e-05	0.0192	443	260	260	1040	3.59	59	22.69	101	9.71
3	db/JASPAR/JASPAR2018_CORE_vertebrates_non-redundant.meme	MA0147.3	MYC	NNCCACGTGCNB	9.82e-07	0.000193	0.111	196	260	260	1040	1.03	65	25	129	12.4
4	db/JASPAR/JASPAR2018_CORE_vertebrates_non-redundant.meme	MA0104.4	MYCN	VVCCACGTGGBB	1.19e-06	0.000216	0.125	182	260	260	1040	3.5	31	11.92	38	3.65
5	db/JASPAR/JASPAR2018_CORE_vertebrates_non-redundant.meme	MA0863.1	MTF1	TTTGCACACGGCAC	1.08e-05	0.000259	0.15	24	260	260	1040	2.35	11	4.23	4	0.38
6	db/JASPAR/JASPAR2018_CORE_vertebrates_non-redundant.meme	MA1099.1	Hes1	SVCACGYGHN	1.59e-06	0.00046	0.267	290	260	260	1040	1.06	83	31.92	188	18.08
7	db/JASPAR/JASPAR2018_CORE_vertebrates_non-redundant.meme	MA1108.1	MXI1	NVVCCACGTGSNB	5e-06	0.00074	0.428	148	260	260	1040	1.04	51	19.62	95	9.13
8	db/JASPAR/JASPAR2018_CORE_vertebrates_non-redundant.meme	MA1123.1	TWIST1	NNDCCAGATGTBN	3.47e-06	0.000818	0.473	236	260	260	1040	1.95	48	18.46	85	8.17
9	db/JASPAR/JASPAR2018_CORE_vertebrates_non-redundant.meme	MA1116.1	RBPJ	BVTGGGAANN	4.16e-06	0.00109	0.633	263	260	260	1040	15	17	6.54	12	1.15
10	db/JASPAR/JASPAR2018_CORE_vertebrates_non-redundant.meme	MA0639.1	DBP	NRTTACGTAAYV	6.11e-05	0.00207	1.2	34	260	260	1040	19	6	2.31	0	0
11	db/JASPAR/JASPAR2018_CORE_vertebrates_non-redundant.meme	MA0825.1	MNT	RVCACGTGMH	1.87e-05	0.00222	1.28	119	260	260	1040	1.06	42	16.15	75	7.21
12	db/JASPAR/JASPAR2018_CORE_vertebrates_non-redundant.meme	MA0136.2	ELF5	AMSMGGAAGTD	8e-06	0.00223	1.29	279	260	260	1040	1.04	82	31.54	194	18.65
13	db/JASPAR/JASPAR2018_CORE_vertebrates_non-redundant.meme	MA0649.1	HEY2	GRCACGTGYC	1.74e-05	0.0024	1.39	138	260	260	1040	1.09	46	17.69	86	8.27
14	db/JASPAR/JASPAR2018_CORE_vertebrates_non-redundant.meme	MA0522.2	TCF3	HRCACCTGBN	8.29e-06	0.0029	1.68	350	260	260	1040	2.05	78	30	181	17.4
15	db/JASPAR/JASPAR2018_CORE_vertebrates_non-redundant.meme	MA0059.1	MAX::MYC	RASCACGTGGT	3.91e-05	0.00355	2.05	91	260	260	1040	2.34	24	9.23	31	2.98
16	db/JASPAR/JASPAR2018_CORE_vertebrates_non-redundant.meme	MA0002.2	RUNX1	BBYTGTGGTTT	1.07e-05	0.00401	2.32	376	260	260	1040	1.05	101	38.85	261	25.1
17	db/JASPAR/JASPAR2018_CORE_vertebrates_non-redundant.meme	MA0608.1	Creb3l2	GCCACGTGD	5.61e-05	0.00431	2.5	77	260	260	1040	2.64	24	9.23	32	3.08
18	db/JASPAR/JASPAR2018_CORE_vertebrates_non-redundant.meme	MA0823.1	HEY1	GRCACGTGCC	4.67e-05	0.00544	3.15	117	260	260	1040	1.04	41	15.77	76	7.31
19	db/JASPAR/JASPAR2018_CORE_vertebrates_non-redundant.meme	MA0076.2	ELK4	BCRCTTCCGGB	4.14e-05	0.0066	3.82	160	260	260	1040	2.46	32	12.31	51	4.9
20	db/JASPAR/JASPAR2018_CORE_vertebrates_non-redundant.meme	MA0108.2	TBP	STATAAAWRSVVVBN	3.86e-05	0.00765	4.43	199	260	260	1040	6.22	20	7.69	22	2.12
21	db/JASPAR/JASPAR2018_CORE_vertebrates_non-redundant.meme	MA0626.1	Npas2	NSCACGTGTN	5.84e-05	0.00808	4.68	139	260	260	1040	2.94	30	11.54	47	4.52
22	db/JASPAR/JASPAR2018_CORE_vertebrates_non-redundant.meme	MA0668.1	NEUROD2	RMCATATGBY	9.76e-05	0.0104	6.01	107	260	260	1040	2.65	19	7.31	22	2.12
23	db/JASPAR/JASPAR2018_CORE_vertebrates_non-redundant.meme	MA0830.1	TCF4	HRCACCTGBN	3.25e-05	0.0106	6.14	328	260	260	1040	1.64	77	29.62	186	17.88
24	db/JASPAR/JASPAR2018_CORE_vertebrates_non-redundant.meme	MA0819.1	CLOCK	AACACGTGTH	0.000105	0.0117	6.78	112	260	260	1040	1.11	38	14.62	71	6.83
25	db/JASPAR/JASPAR2018_CORE_vertebrates_non-redundant.meme	MA0259.1	ARNT::HIF1A	VBACGTGC	5.6e-05	0.0131	7.61	236	260	260	1040	1.04	69	26.54	163	15.67
26	db/JASPAR/JASPAR2018_CORE_vertebrates_non-redundant.meme	MA1140.1	JUNB(var.2)	RTGACGTCAY	0.000113	0.0137	7.92	122	260	260	1040	1.76	26	10	39	3.75
27	db/JASPAR/JASPAR2018_CORE_vertebrates_non-redundant.meme	MA0847.1	FOXD2	GTAAACA	4.23e-05	0.014	8.1	333	260	260	1040	1.02	92	35.38	239	22.98
28	db/JASPAR/JASPAR2018_CORE_vertebrates_non-redundant.meme	MA0004.1	Arnt	CACGTG	9.85e-05	0.0146	8.44	149	260	260	1040	1.19	47	18.08	97	9.33
29	db/JASPAR/JASPAR2018_CORE_vertebrates_non-redundant.meme	MA0474.2	ERG	ACCGGAARTV	0.000112	0.0147	8.49	132	260	260	1040	1.21	40	15.38	77	7.4
30	db/JASPAR/JASPAR2018_CORE_vertebrates_non-redundant.meme	MA0840.1	Creb5	NATGACGTCAYH	0.00156	0.0155	8.95	10	260	260	1040	2.77	5	1.92	1	0.1
31	db/JASPAR/JASPAR2018_CORE_vertebrates_non-redundant.meme	MA0528.1	ZNF263	GGAGGAGGRRGRGGRGGRRGR	4.42e-05	0.0166	9.59	378	260	260	1040	1.29	99	38.08	264	25.38
# AME (Analysis of Motif Enrichment): Version 5.4.1 compiled on Aug 25 2021 at 17:36:32
# The format of this file is described at https://meme-suite.org/meme/doc/ame-output-format.html.
# ame --verbose 1 --oc . --scoring avg --method fisher --hit-lo-fraction 0.25 --evalue-report-threshold 10.0 --control --shuffle-- --kmer 2 bat_allM1_MergedPeaks_SummitAvgs_NoExonsNoPromoters5k_ofM1UP_vs_wM1DOWN_Wald.fasta db/JASPAR/JASPAR2018_CORE_vertebrates_non-redundant.meme

### Sheet: Data_S5B_ofM1DOWNwM1UP
rank	motif_DB	motif_ID	motif_alt_ID	consensus	p-value	adj_p-value	E-value	tests	FASTA_max	pos	neg	PWM_min	TP	%TP	FP	%FP
1	db/JASPAR/JASPAR2018_CORE_vertebrates_redundant.meme	MA0474.1	Erg	RCAGGAAGTRR	2.06e-18	7.39e-16	5.31e-13	359	88	88	1056	4.93	45	51.14	115	10.89
2	db/JASPAR/JASPAR2018_CORE_vertebrates_redundant.meme	MA0098.2	Ets1	NCCACTTCCTGTBYB	3.87e-18	1.1e-15	7.9e-13	284	88	88	1056	2.43	49	55.68	145	13.73
3	db/JASPAR/JASPAR2018_CORE_vertebrates_redundant.meme	MA0475.1	FLI1	RCAGGAAGTGR	4.08e-18	1.1e-15	7.94e-13	271	88	88	1056	2.37	48	54.55	138	13.07
4	db/JASPAR/JASPAR2018_CORE_vertebrates_redundant.meme	MA0098.1	ETS1	YWTCCK	4.19e-17	2.24e-14	1.61e-11	534	88	88	1056	1.54	46	52.27	133	12.59
5	db/JASPAR/JASPAR2018_CORE_vertebrates_redundant.meme	MA0136.1	ELF5	WAYTTCCTK	3.52e-16	1.84e-13	1.32e-10	522	88	88	1056	1.48	60	68.18	261	24.72
6	db/JASPAR/JASPAR2018_CORE_vertebrates_redundant.meme	MA0473.1	ELF1	RRAVCMGGAAGTG	3.95e-14	9.16e-12	6.59e-09	232	88	88	1056	2.72	36	40.91	93	8.81
7	db/JASPAR/JASPAR2018_CORE_vertebrates_redundant.meme	MA0080.2	SPI1	AGGAAGT	5.11e-14	2.93e-11	2.1e-08	573	88	88	1056	1.91	51	57.95	206	19.51
8	db/JASPAR/JASPAR2018_CORE_vertebrates_redundant.meme	MA0076.2	ELK4	BCRCTTCCGGB	1.88e-13	3.27e-11	2.35e-08	174	88	88	1056	1.33	38	43.18	112	10.61
9	db/JASPAR/JASPAR2018_CORE_vertebrates_redundant.meme	MA1152.1	SOX15	CYWTTGTTHW	3.84e-13	1.91e-10	1.37e-07	497	88	88	1056	2.91	40	45.45	129	12.22
10	db/JASPAR/JASPAR2018_CORE_vertebrates_redundant.meme	MA0098.3	ETS1	ACCGGAARTR	1.99e-12	2.95e-10	2.12e-07	148	88	88	1056	1.32	33	37.5	89	8.43
11	db/JASPAR/JASPAR2018_CORE_vertebrates_redundant.meme	MA0136.2	ELF5	AMSMGGAAGTD	1.58e-12	4.8e-10	3.45e-07	304	88	88	1056	2.56	32	36.36	82	7.77
12	db/JASPAR/JASPAR2018_CORE_vertebrates_redundant.meme	MA0645.1	ETV6	MSCGGAAGTR	4.13e-11	7.4e-09	5.32e-06	179	88	88	1056	1.05	38	43.18	137	12.97
13	db/JASPAR/JASPAR2018_CORE_vertebrates_redundant.meme	MA0474.2	ERG	ACCGGAARTV	3.06e-10	3.88e-08	2.79e-05	127	88	88	1056	1.22	29	32.95	84	7.95
14	db/JASPAR/JASPAR2018_CORE_vertebrates_redundant.meme	MA0156.1	FEV	CAGGAART	3.33e-10	8.37e-08	6.01e-05	251	88	88	1056	1.1	44	50	198	18.75
15	db/JASPAR/JASPAR2018_CORE_vertebrates_redundant.meme	MA0515.1	Sox6	CCWTTGTYYY	9.5e-10	2.59e-07	0.000186	273	88	88	1056	1.13	45	51.14	214	20.27
16	db/JASPAR/JASPAR2018_CORE_vertebrates_redundant.meme	MA0598.1	EHF	MCTTCCTS	2.35e-09	4.39e-07	0.000316	187	88	88	1056	6.94	36	40.91	144	13.64
17	db/JASPAR/JASPAR2018_CORE_vertebrates_redundant.meme	MA0081.1	SPIB	WGMGGAA	1.03e-09	5.73e-07	0.000412	557	88	88	1056	1.81	54	61.36	302	28.6
18	db/JASPAR/JASPAR2018_CORE_vertebrates_redundant.meme	MA0750.2	ZBTB7A	NVCCGGAAGTGSV	3.29e-09	7.1e-07	0.00051	216	88	88	1056	1.25	36	40.91	146	13.83
19	db/JASPAR/JASPAR2018_CORE_vertebrates_redundant.meme	MA0080.3	Spi1	RRAAAGAGGAAGTGV	3.31e-09	1.05e-06	0.000755	317	88	88	1056	9.31	24	27.27	63	5.97
20	db/JASPAR/JASPAR2018_CORE_vertebrates_redundant.meme	MA1120.1	SOX13	DVACAATGGNN	5.42e-09	1.54e-06	0.00111	284	88	88	1056	2.71	30	34.09	104	9.85
21	db/JASPAR/JASPAR2018_CORE_vertebrates_redundant.meme	MA0062.2	Gabpa	CCGGAAGTGVV	1.87e-08	2.13e-06	0.00153	114	88	88	1056	1.46	24	27.27	70	6.63
22	db/JASPAR/JASPAR2018_CORE_vertebrates_redundant.meme	MA0077.1	SOX9	CYATTGTTY	1.19e-08	3.71e-06	0.00266	312	88	88	1056	2.01	29	32.95	101	9.56
23	db/JASPAR/JASPAR2018_CORE_vertebrates_redundant.meme	MA0062.1	GABPA	ACCGGAAGWS	9.43e-08	1.52e-05	0.0109	161	88	88	1056	1.95	25	28.41	84	7.95
24	db/JASPAR/JASPAR2018_CORE_vertebrates_redundant.meme	MA0481.1	FOXP1	MWAADGTAAACAAAR	8.7e-08	2.65e-05	0.0191	305	88	88	1056	1.88	37	42.05	176	16.67
25	db/JASPAR/JASPAR2018_CORE_vertebrates_redundant.meme	MA0760.1	ERF	ACCGGAAGTR	3.84e-07	3.69e-05	0.0265	96	88	88	1056	1.07	22	25	71	6.72
26	db/JASPAR/JASPAR2018_CORE_vertebrates_redundant.meme	MA0156.2	FEV	ACCGGAAGTN	4.14e-07	4.23e-05	0.0304	102	88	88	1056	1.09	23	26.14	78	7.39
27	db/JASPAR/JASPAR2018_CORE_vertebrates_redundant.meme	MA0764.1	ETV4	ACCGGAAGTR	5.47e-07	7.39e-05	0.0531	135	88	88	1056	1.02	27	30.68	108	10.23
28	db/JASPAR/JASPAR2018_CORE_vertebrates_redundant.meme	MA0080.1	SPI1	VGGAAS	1.19e-07	7.84e-05	0.0564	658	88	88	1056	3.07	16	18.18	32	3.03
29	db/JASPAR/JASPAR2018_CORE_vertebrates_redundant.meme	MA0078.1	Sox17	NHYATTGTS	2.99e-07	9.8e-05	0.0705	328	88	88	1056	2.17	31	35.23	135	12.78
30	db/JASPAR/JASPAR2018_CORE_vertebrates_redundant.meme	MA1103.1	FOXK2	WDGTAAACANV	5.37e-07	0.000107	0.0772	200	88	88	1056	1.31	30	34.09	131	12.41
31	db/JASPAR/JASPAR2018_CORE_vertebrates_redundant.meme	MA0113.3	NR3C1	DRGWACAYDRTGTWCYH	5.25e-06	0.000147	0.106	28	88	88	1056	3.3	9	10.23	11	1.04
32	db/JASPAR/JASPAR2018_CORE_vertebrates_redundant.meme	MA0847.1	FOXD2	GTAAACA	4.54e-07	0.000156	0.112	344	88	88	1056	1.06	46	52.27	274	25.95
33	db/JASPAR/JASPAR2018_CORE_vertebrates_redundant.meme	MA0147.3	MYC	NNCCACGTGCNB	2.47e-06	0.000316	0.227	128	88	88	1056	1.07	24	27.27	95	9
34	db/JASPAR/JASPAR2018_CORE_vertebrates_redundant.meme	MA0007.3	Ar	RGGWACAYNGTGTWCYY	1.25e-05	0.000386	0.278	31	88	88	1056	1.55	10	11.36	17	1.61
35	db/JASPAR/JASPAR2018_CORE_vertebrates_redundant.meme	MA0152.1	NFATC2	TTTTCCA	6.82e-07	0.000395	0.284	579	88	88	1056	1.56	52	59.09	341	32.29
36	db/JASPAR/JASPAR2018_CORE_vertebrates_redundant.meme	MA0617.1	Id2	RCACGTGR	1.36e-05	0.000477	0.343	35	88	88	1056	14.6	5	5.68	1	0.09
37	db/JASPAR/JASPAR2018_CORE_vertebrates_redundant.meme	MA0059.1	MAX::MYC	RASCACGTGGT	1.36e-05	0.0006	0.431	44	88	88	1056	12.5	5	5.68	1	0.09
38	db/JASPAR/JASPAR2018_CORE_vertebrates_redundant.meme	MA0626.1	Npas2	NSCACGTGTN	7.11e-06	0.000654	0.47	92	88	88	1056	2.12	11	12.5	20	1.89
39	db/JASPAR/JASPAR2018_CORE_vertebrates_redundant.meme	MA0825.1	MNT	RVCACGTGMH	2.11e-05	0.000905	0.651	43	88	88	1056	4.39	9	10.23	14	1.33
40	db/JASPAR/JASPAR2018_CORE_vertebrates_redundant.meme	MA0475.2	FLI1	ACCGGAARTR	1.2e-05	0.00102	0.733	85	88	88	1056	1.2	18	20.45	62	5.87
41	db/JASPAR/JASPAR2018_CORE_vertebrates_redundant.meme	MA1108.1	MXI1	NVVCCACGTGSNB	1.48e-05	0.00114	0.82	77	88	88	1056	7.35	7	7.95	6	0.57
42	db/JASPAR/JASPAR2018_CORE_vertebrates_redundant.meme	MA0162.2	EGR1	SCCCCGCCCCCGCM	5.98e-06	0.00119	0.859	200	88	88	1056	6.02	19	21.59	65	6.16
43	db/JASPAR/JASPAR2018_CORE_vertebrates_redundant.meme	MA0727.1	NR3C2	KRGWACAYWRTGTWCYH	4.62e-05	0.00134	0.963	29	88	88	1056	1.69	9	10.23	16	1.52
44	db/JASPAR/JASPAR2018_CORE_vertebrates_redundant.meme	MA0514.1	Sox3	CCTTTGTYYY	3.82e-06	0.00144	1.03	377	88	88	1056	1.73	42	47.73	255	24.15
45	db/JASPAR/JASPAR2018_CORE_vertebrates_redundant.meme	MA0497.1	MEF2C	DDDCYAAAAATAGMW	7.24e-06	0.00148	1.06	204	88	88	1056	2.51	22	25	87	8.24
46	db/JASPAR/JASPAR2018_CORE_vertebrates_redundant.meme	MA0852.1	Foxk1	NRAATGTAAACAAAVNB	1.45e-05	0.00163	1.18	113	88	88	1056	2.08	18	20.45	63	5.97
47	db/JASPAR/JASPAR2018_CORE_vertebrates_redundant.meme	MA0058.3	MAX	AVCACGTGNY	3.36e-05	0.00165	1.18	49	88	88	1056	4.36	8	9.09	11	1.04
48	db/JASPAR/JASPAR2018_CORE_vertebrates_redundant.meme	MA0761.1	ETV1	ACCGGAAGTD	1.59e-05	0.00184	1.32	116	88	88	1056	1.03	22	25	92	8.71
49	db/JASPAR/JASPAR2018_CORE_vertebrates_redundant.meme	MA0663.1	MLX	RTCACGTGAT	0.00013	0.00221	1.59	17	88	88	1056	1.05	7	7.95	10	0.95
50	db/JASPAR/JASPAR2018_CORE_vertebrates_redundant.meme	MA0042.1	FOXI1	KBDTRTTTRTTT	1.27e-05	0.00281	2.02	222	88	88	1056	1.72	28	31.82	138	13.07
51	db/JASPAR/JASPAR2018_CORE_vertebrates_redundant.meme	MA0664.1	MLXIPL	RTCACGTGAT	7.95e-05	0.00294	2.11	37	88	88	1056	2.7	8	9.09	13	1.23
52	db/JASPAR/JASPAR2018_CORE_vertebrates_redundant.meme	MA0058.1	MAX	DAHCACGTGN	5.81e-05	0.00302	2.17	52	88	88	1056	1.04	13	14.77	38	3.6
53	db/JASPAR/JASPAR2018_CORE_vertebrates_redundant.meme	MA0093.1	USF1	CACGTGR	4.62e-05	0.00305	2.19	66	88	88	1056	5.06	9	10.23	16	1.52
54	db/JASPAR/JASPAR2018_CORE_vertebrates_redundant.meme	MA0687.1	SPIC	HAAAAGVGGAAGTA	1.67e-05	0.00351	2.52	211	88	88	1056	1.05	32	36.36	175	16.57
55	db/JASPAR/JASPAR2018_CORE_vertebrates_redundant.meme	MA0519.1	Stat5a::Stat5b	DTTTCCMAGAA	1.45e-05	0.00396	2.85	273	88	88	1056	14.3	14	15.91	38	3.6
56	db/JASPAR/JASPAR2018_CORE_vertebrates_redundant.meme	MA0052.2	MEF2A	DKCTAAAAATAGMHH	3.88e-05	0.00437	3.15	113	88	88	1056	1.13	20	22.73	83	7.86
57	db/JASPAR/JASPAR2018_CORE_vertebrates_redundant.meme	MA0622.1	Mlxip	BCACGTGK	0.000129	0.0045	3.23	35	88	88	1056	5.06	9	10.23	19	1.8
58	db/JASPAR/JASPAR2018_CORE_vertebrates_redundant.meme	MA0039.2	Klf4	DGGGYGKGGC	1.63e-05	0.00452	3.25	278	88	88	1056	8.9	17	19.32	57	5.4
59	db/JASPAR/JASPAR2018_CORE_vertebrates_redundant.meme	MA0104.4	MYCN	VVCCACGTGGBB	4.89e-05	0.00454	3.26	93	88	88	1056	6.11	7	7.95	8	0.76
60	db/JASPAR/JASPAR2018_CORE_vertebrates_redundant.meme	MA0850.1	FOXP3	RTAAACA	1.32e-05	0.0046	3.31	350	88	88	1056	1.15	41	46.59	258	24.43
61	db/JASPAR/JASPAR2018_CORE_vertebrates_redundant.meme	MA0104.3	Mycn	RCCACGTG	5.93e-05	0.00473	3.4	80	88	88	1056	12.7	6	6.82	5	0.47
62	db/JASPAR/JASPAR2018_CORE_vertebrates_redundant.meme	MA0033.2	FOXL1	RTAAACA	2.01e-05	0.00524	3.77	261	88	88	1056	2.47	25	28.41	117	11.08
63	db/JASPAR/JASPAR2018_CORE_vertebrates_redundant.meme	MA0004.1	Arnt	CACGTG	0.000112	0.00527	3.79	47	88	88	1056	8.64	5	5.68	3	0.28
64	db/JASPAR/JASPAR2018_CORE_vertebrates_redundant.meme	MA0476.1	FOS	DVTGASTCATB	4.08e-05	0.00537	3.86	132	88	88	1056	2.28	19	21.59	76	7.2
65	db/JASPAR/JASPAR2018_CORE_vertebrates_redundant.meme	MA0144.2	STAT3	YTTCYKGGAAD	1.96e-05	0.0059	4.24	302	88	88	1056	1.4	37	42.05	223	21.12
66	db/JASPAR/JASPAR2018_CORE_vertebrates_redundant.meme	MA0259.1	ARNT::HIF1A	VBACGTGC	8.16e-05	0.00691	4.97	85	88	88	1056	1.06	17	19.32	66	6.25
67	db/JASPAR/JASPAR2018_CORE_vertebrates_redundant.meme	MA0104.1	Mycn	CACGTG	0.000139	0.00692	4.97	50	88	88	1056	1.39	11	12.5	30	2.84
68	db/JASPAR/JASPAR2018_CORE_vertebrates_redundant.meme	MA0846.1	FOXC2	WAWGTAAACAWW	2.53e-05	0.00706	5.07	280	88	88	1056	1.37	33	37.5	188	17.8
69	db/JASPAR/JASPAR2018_CORE_vertebrates_redundant.meme	MA0147.2	Myc	CCAYGTGSTY	5.25e-05	0.00738	5.31	141	88	88	1056	14.1	8	9.09	12	1.14
70	db/JASPAR/JASPAR2018_CORE_vertebrates_redundant.meme	MA0591.1	Bach1::Mafk	RSSATGACTCAGCAB	0.000176	0.00755	5.43	43	88	88	1056	1.13	11	12.5	31	2.94
71	db/JASPAR/JASPAR2018_CORE_vertebrates_redundant.meme	MA1116.1	RBPJ	BVTGGGAANN	1.98e-05	0.00761	5.47	386	88	88	1056	12.7	11	12.5	23	2.18
72	db/JASPAR/JASPAR2018_CORE_vertebrates_redundant.meme	MA0598.2	EHF	WACCCGGAAGTA	0.000137	0.00844	6.07	62	88	88	1056	1.21	13	14.77	42	3.98
73	db/JASPAR/JASPAR2018_CORE_vertebrates_redundant.meme	MA0493.1	Klf1	RRCCACACCCW	3.65e-05	0.00872	6.27	240	88	88	1056	20.3	11	12.5	25	2.37
74	db/JASPAR/JASPAR2018_CORE_vertebrates_redundant.meme	MA0608.1	Creb3l2	GCCACGTGD	0.000237	0.00898	6.46	38	88	88	1056	18.5	5	5.68	4	0.38
75	db/JASPAR/JASPAR2018_CORE_vertebrates_redundant.meme	MA0516.1	SP2	GYCCCGCCYCYBSSS	3.3e-05	0.00933	6.71	284	88	88	1056	2.87	28	31.82	146	13.83
76	db/JASPAR/JASPAR2018_CORE_vertebrates_redundant.meme	MA0104.2	Mycn	MSCACGTGGC	0.000155	0.0101	7.3	66	88	88	1056	13.3	4	4.55	1	0.09
77	db/JASPAR/JASPAR2018_CORE_vertebrates_redundant.meme	MA0490.1	JUNB	NRRTGASTCAK	9.3e-05	0.0104	7.51	113	88	88	1056	2.81	15	17.05	53	5.02
78	db/JASPAR/JASPAR2018_CORE_vertebrates_redundant.meme	MA0463.1	Bcl6	DTTCCTRGAAAGCH	4.13e-05	0.0106	7.62	258	88	88	1056	5.96	17	19.32	62	5.87
79	db/JASPAR/JASPAR2018_CORE_vertebrates_redundant.meme	MA0032.2	FOXC1	WAWGTAAAYAW	5.23e-05	0.0108	7.75	207	88	88	1056	2.34	20	22.73	85	8.05
80	db/JASPAR/JASPAR2018_CORE_vertebrates_redundant.meme	MA0051.1	IRF2	SGAAAGYGAAASCRWWWM	0.000442	0.0114	8.22	26	88	88	1056	1.09	8	9.09	18	1.7
81	db/JASPAR/JASPAR2018_CORE_vertebrates_redundant.meme	MA0528.1	ZNF263	GGAGGAGGRRGRGGRGGRRGR	3.45e-05	0.0118	8.47	343	88	88	1056	29.8	17	19.32	61	5.78
82	db/JASPAR/JASPAR2018_CORE_vertebrates_redundant.meme	MA0603.1	Arntl	NGTCACGTGH	0.000203	0.0123	8.83	61	88	88	1056	1.07	13	14.77	44	4.17
# AME (Analysis of Motif Enrichment): Version 5.4.1 compiled on Aug 25 2021 at 17:36:32
# The format of this file is described at https://meme-suite.org/meme/doc/ame-output-format.html.
# ame --verbose 1 --oc . --scoring avg --method fisher --hit-lo-fraction 0.25 --evalue-report-threshold 10.0 --control --shuffle-- --kmer 2 bat_allM1_MergedPeaks_SummitAvgs_NoExonsNoPromoters5k_ofM1DOWN_vs_wM1UP_Wald.fasta db/JASPAR/JASPAR2018_CORE_vertebrates_redundant.meme
