## Supplementary material for "Vocal learning-associated convergent evolution in mammalian proteins and regulatory elements": Data_S6_VL_species_annotations

### Sheet: Data_S6_VL_species_annotations
Species Name	Vocal_Learner
Lepus americanus	0
Oryctolagus cuniculus	0
Ochotona princeps	0
Castor canadensis	0
Dipodomys ordii	0
Dipodomys stephensi	0
Perognathus longimembris	0
Fukomys damarensis	0
Heterocephalus glaber	NA
Capromys pilorides	0
Cavia aperea	0
Cavia porcellus	0
Cavia tschudii	0
Dolichotis patagonum	0
Chinchilla lanigera	0
Ctenodactylus gundi	0
Ctenomys sociabilis	0
Cuniculus paca	0
Dasyprocta punctata	0
Dinomys branickii	0
Hydrochoerus hydrochaeris	0
Hystrix cristata	0
Myocastor coypus	0
Octodon degus	0
Petromus typicus	0
Thryonomys swinderianus	0
Allactaga bullata	0
Jaculus jaculus	0
Zapus hudsonius	0
Ellobius lutescens	0
Ellobius talpinus	0
Microtus ochrogaster	0
Ondatra zibethicus	0
Cricetulus griseus	0
Mesocricetus auratus	0
Onychomys torridus	0
Peromyscus maniculatus	0
Sigmodon hispidus	0
Acomys cahirinus	0
Meriones unguiculatus	0
Psammomys obesus	0
Mus pahari	0
Mus caroli	0
Mus musculus	0
Mus spretus	0
Rattus norvegicus	0
Cricetomys gambianus	0
Nannospalax galili	0
Aplodontia rufa	0
Glis glis	0
Graphiurus murinus	0
Muscardinus avellanarius	0
Ictidomys tridecemlineatus	0
Marmota marmota	0
Spermophilus dauricus	0
Xerus inauris	0
Cercocebus atys	0
Cercopithecus neglectus	0
Chlorocebus sabaeus	0
Erythrocebus patas	0
Macaca fascicularis	0
Macaca mulatta	0
Macaca nemestrina	0
Mandrillus leucophaeus	0
Papio anubis	0
Colobus angolensis	0
Nasalis larvatus	0
Piliocolobus tephrosceles	0
Pygathrix nemaeus	0
Rhinopithecus bieti	0
Rhinopithecus roxellana	0
Semnopithecus entellus	0
Gorilla gorilla	0
Homo sapiens	1
Pan paniscus	NA
Pan troglodytes	NA
Pongo abelii	0
Nomascus leucogenys	0
Aotus nancymaae	0
Alouatta palliata	0
Ateles geoffroyi	0
Callithrix jacchus	NA
Saguinus imperator	0
Cebus albifrons	0
Cebus capucinus	0
Saimiri boliviensis	0
Callicebus donacophilus	0
Pithecia pithecia	0
Daubentonia madagascariensis	0
Cheirogaleus medius	0
Microcebus murinus	0
Mirza coquereli	0
Indri indri	NA
Propithecus coquereli	0
Eulemur flavifrons	0
Eulemur fulvus	0
Lemur catta	0
Otolemur garnettii	0
Nycticebus coucang	0
Tupaia tana	0
Tupaia chinensis	0
Antilocapra americana	0
Beatragus hunteri	0
Pantholops hodgsonii	0
Saiga tatarica	0
Bison bison	0
Bos indicus	0
Bos mutus	0
Bos taurus	0
Bubalus bubalis	0
Ammotragus lervia	0
Capra aegagrus	0
Capra hircus	NA
Hemitragus hylocrius	0
Ovis aries	0
Ovis canadensis	0
Elaphurus davidianus	0
Odocoileus virginianus	0
Rangifer tarandus	0
Giraffa tippelskirchi	0
Okapia johnstoni	0
Moschus moschiferus	0
Tragulus javanicus	0
Sus scrofa	0
Catagonus wagneri	0
Camelus bactrianus	NA
Camelus dromedarius	NA
Camelus ferus	0
Vicugna pacos	NA
Eubalaena japonica	1
Balaenoptera bonaerensis	NA
Balaenoptera acutorostrata	NA
Eschrichtius robustus	NA
Orcinus orca	1
Tursiops truncatus	1
Inia geoffrensis	1
Lipotes vexillifer	NA
Delphinapterus leucas	1
Monodon monoceros	NA
Neophocaena asiaeorientalis	NA
Phocoena phocoena	NA
Kogia breviceps	NA
Platanista gangetica	NA
Mesoplodon bidens	NA
Ziphius cavirostris	NA
Ailurus fulgens	0
Canis lupus familiaris	NA
Lycaon pictus	0
Vulpes lagopus	0
Spilogale gracilis	0
Enhydra lutris	0
Pteronura brasiliensis	0
Mellivora capensis	0
Mustela putorius	NA
Odobenus rosmarus	1
Zalophus californianus	1
Leptonychotes weddellii	1
Mirounga angustirostris	1
Neomonachus schauinslandi	NA
Ailuropoda melanoleuca	0
Ursus maritimus	0
Cryptoprocta ferox	0
Acinonyx jubatus	0
Felis catus	NA
Felis nigripes	0
Puma concolor	0
Panthera onca	0
Panthera pardus	0
Panthera tigris	0
Helogale parvula	0
Mungos mungo	0
Suricata suricatta	0
Hyaena hyaena	0
Paradoxurus hermaphroditus	0
Macroglossus sobrinus	NA
Eidolon helvum	NA
Pteropus alecto	1
Pteropus vampyrus	1
Rousettus aegyptiacus	1
Craseonycteris thonglongyai	NA
Hipposideros armiger	1
Hipposideros galeritus	1
Megaderma lyra	1
Tadarida brasiliensis	1
Mormoops blainvillei	NA
Pteronotus parnellii	1
Noctilio leporinus	NA
Carollia perspicillata	1
Desmodus rotundus	1
Anoura caudifer	NA
Micronycteris hirsuta	NA
Tonatia saurophila	NA
Artibeus jamaicensis	NA
Rhinolophus sinicus	1
Eptesicus fuscus	NA
Lasiurus borealis	NA
Miniopterus natalensis	NA
Miniopterus schreibersii	NA
Murina feae	1
Myotis brandtii	1
Myotis davidii	NA
Myotis lucifugus	NA
Myotis myotis	1
Pipistrellus pipistrellus	1
Erinaceus europaeus	0
Solenodon paradoxus	0
Crocidura indochinensis	0
Sorex araneus	0
Condylura cristata	0
Scalopus aquaticus	0
Uropsilus gracilis	0
Equus asinus	NA
Equus caballus	NA
Equus przewalskii	0
Ceratotherium simum cottoni	0
Ceratotherium simum	0
Dicerorhinus sumatrensis	0
Diceros bicornis	0
Tapirus indicus	0
Tapirus terrestris	0
Manis javanica	0
Manis pentadactyla	0
